# Mapping the biogenesis of forward programmed megakaryocytes from induced pluripotent stem cells

**DOI:** 10.1101/2021.04.21.440767

**Authors:** Moyra Lawrence, Arash Shahsavari, Susanne Bornelöv, Thomas Moreau, Katarzyna Kania, Maike Paramor, Rebecca McDonald, James Baye, Marion Perrin, Maike Steindel, Paula Jimenez-Gomez, Christopher Penfold, Irina Mohorianu, Cedric Ghevaert

## Abstract

Platelet deficiency, known as thrombocytopenia, can cause haemorrhage and is treated with platelet transfusions. We developed a system for the production of platelet precursor cells, megakaryocytes, from pluripotent stem cells. These cultures can be maintained for >100 days, implying culture renewal by megakaryocyte progenitors (MKPs). However, it is unclear whether the MKP state *in vitro* mirrors the state *in vivo*, and MKPs cannot be purified using conventional surface markers. We performed single cell RNA sequencing throughout *in vitro* differentiation and mapped each state to its equivalent *in vivo*. This enabled the identification of 5 surface markers which reproducibly purify MKPs, allowing us an insight into their transcriptional and epigenetic profiles. Finally, we performed culture optimisation, increasing MKP production. Altogether, this study has mapped parallels between the MKP states *in vivo* and *in vitro* and allowed the purification of MKPs, accelerating the progress of *in vitro*-derived transfusion products towards the clinic.
