## Supplemental Table 2 for "Mapping the biogenesis of forward programmed megakaryocytes from induced pluripotent stem cells"

### Sheet: Sheet1
sample	timepoint	sequencing run	biological batch	accession	Single-end/Paired-end	Genome read length	#Cells before filtering	median #UMIs before filtering	median #features before filtering	median MT% before filtering	median RP% before filtering	#Cells after filtering	median #UMIs after filtering	median #features after filtering	median MT% after filtering	median RP% after filtering
D0.1.1	D0	1	1	GSM4875809	Single-end	91	1836	3882.5	2060.5	5.1	9.2	812	12066	4271	4.9	9.1
D1.1.1	D1	1	1	GSM4875810	Single-end	91	180	1297	707.5	2.2	18.3	52	4547	1941.5	1.2	22.8
D2.1.1	D2	1	1	GSM4875811	Single-end	91	810	1282	806	5.6	8.2	197	4135	2173	5.1	7.5
D3.1.1	D3	1	1	GSM4875812	Single-end	91	3601	697	525	1	15	447	3314	1856	1.2	10.7
D4.1.1	D4	1	1	GSM4875813	Single-end	91	2504	655	487.5	1.1	15.1	247	3856	2114	2.1	10
D5.1.1	D5	1	1	GSM4875814	Single-end	91	3530	680	493	1	15.8	416	3229.5	1713.5	1.1	11.6
D6.1.1	D6	1	1	GSM4875815	Single-end	91	1635	779	549	0.7	15.1	271	3352	1566	1	14.3
D7.1.1	D7	1	1	GSM4875816	Single-end	91	778	1076.5	693.5	0.8	14.9	258	15597.5	4075	3.4	13.2
D9.1.1	D9	1	1	GSM4875818	Single-end	91	845	26	22	3.6	23.3	23	30586	5158	2.9	9.9
D10.1.1	D10	1	1	GSM4875819	Single-end	91	2190	5379.5	2073.5	4.5	13.1	1909	5721	2161	4.4	13.1
D15.1.1	D15	1	1	GSM4875820	Single-end	91	1234	4507.5	1928.5	11.9	8.9	443	5544	2015	5.3	9.4
D20.1.1	D20	1	1	GSM4875821	Single-end	91	1998	4592.5	1659.5	4.3	20.9	1231	9545	2567	4	24.4
D0.1.2	D0	2	1	GSM4875822	Single-end	91	374	1295	788.5	4.1	14.4	103	16330	5413	4.6	12.4
D0_single.1	D0_single	2	2	GSM4875823	Single-end	91	445	564	380	10.2	12.4	36	3119.5	1539.5	3.5	21.9
D0_timecourse.1	D0_timecourse	2	2	GSM4875824	Single-end	91	1249	3803	2064	5.8	8.3	756	4829.5	2423	5.1	9.2
D1.1.2	D1	2	1	GSM4875825	Single-end	91	164	1345.5	736.5	2	19.2	49	4273	1770	1.4	23.1
D2.1.2	D2	2	1	GSM4875826	Single-end	91	1101	1061	703	5.2	9.1	255	3498	1954	4.9	7.6
D3.1.2	D3	2	1	GSM4875827	Single-end	91	2992	699	528	1	14.4	406	3369	1944.5	1.4	10.5
D4.1.2	D4	2	1	GSM4875828	Single-end	91	1781	676	504	1.1	14.2	219	6795	3052	2.5	9.9
D5.1.2	D5	2	1	GSM4875829	Single-end	91	1871	737	535	0.9	14.2	304	5425.5	2439.5	4.1	11.1
D5.2.1	D5	2	2	GSM4875830	Single-end	91	8487	1819	1054	7.2	14	3534	2576	1397.5	6.6	13.7
D6.1.2	D6	2	1	GSM4875831	Single-end	91	879	836	588	0.7	14.7	181	9079	3289	3.8	14.2
D7.1.2	D7	2	1	GSM4875832	Single-end	91	353	3462	1683	3.2	13.8	186	8005.5	2912.5	4.8	13.1
D8.2.1	D8	2	2	GSM4875833	Single-end	91	8973	793	549	6.7	13.1	1331	4734	2000	6.4	12.6
D9.2.1	D9	2	2	GSM4875834	Single-end	91	74	584	345.5	3.6	10.8	22	27009.5	4835	3.3	10.3
D10.1.2	D10	2	1	GSM4875835	Single-end	91	2090	2265	1113.5	4.6	13.1	1206	2948	1393	5	13.2
D15.1.2	D15	2	1	GSM4875836	Single-end	91	1183	2425	1224	12.5	8.9	289	3499	1588	6.1	10
D20.1.2	D20	2	1	GSM4875837	Single-end	91	1428	2909.5	1190	4.3	22.9	848	4461	1593.5	4.1	26
D3.1.3	D3	3	1	GSM4875838	Paired-end	150	1801	739	556	1	13.1	304	6537.5	2881.5	2.7	10.2
D5.2.2	D5	3	2	GSM4875839	Paired-end	150	7324	1354	838	7.4	13.6	1903	2336	1305	6.6	12.8
D8.2.2	D8	3	2	GSM4875840	Paired-end	150	5638	781	545	6.9	12.3	1073	4058	1810	6.3	13.2
D10.1.1	D10	3	1	GSM4875841	Paired-end	150	2151	4230	1755	4.5	13.1	1823	4538	1857	4.5	13.2
D20.1.1	D20	3	1	GSM4875842	Paired-end	150	1753	4035	1522	4.3	21.7	1102	7071.5	2163.5	4.1	24.8
