## Supplemental Table 3 for "Mapping the biogenesis of forward programmed megakaryocytes from induced pluripotent stem cells"

### Sheet: timecourse-monocle-markers
Timecourse monocle markers
	avg_diff	power	pct.1	pct.2	cluster	gene
1	2.13494	0.99	0.996	0.056	2	POU5F1
2	1.98715	0.976	0.989	0.203	2	DNMT3B
3	1.73496	0.966	0.981	0.115	2	L1TD1
4	1.81404	0.954	0.956	0.01	2	TDGF1
5	1.43228	0.934	0.977	0.138	2	LIN28A
6	1.14717	0.934	0.998	0.728	2	SET
7	-1.6025	0.93	0.999	1	2	FTL
8	1.07243	0.928	1	0.925	2	NCL
9	1.68219	0.924	0.985	0.245	2	TUBB2A
10	1.32458	0.92	0.946	0.093	2	DPPA4
11	-1.66583	0.918	1	1	2	FTH1
12	1.42992	0.918	0.95	0.161	2	TERF1
13	1.40313	0.912	0.975	0.179	2	TUBB2B
14	1.28419	0.912	0.914	0.006	2	SOX2
15	1.44027	0.904	0.937	0.083	2	GJA1
16	1.42545	0.902	0.903	0.004	2	AC064802.1
17	1.38301	0.894	0.996	0.411	2	CD24
18	1.08926	0.894	0.99	0.582	2	PARP1
19	-1.16543	0.888	0.974	0.999	2	TPT1
20	1.58453	0.874	0.881	0.019	2	SFRP2
21	1.1274	0.868	0.999	0.553	2	MARCKSL1
22	1.1537	0.866	0.909	0.081	2	VCAN
23	-1.64671	0.866	0.021	0.872	2	TAL1
24	-2.09991	0.86	0.981	0.994	2	MALAT1
25	1.14606	0.846	0.943	0.214	2	LITAF
26	1.12346	0.846	0.965	0.222	2	UCHL1
27	1.07868	0.846	0.875	0.068	2	USP44
28	1.94403	0.888	1	0.66	3	HBZ
29	1.40607	0.864	0.979	0.224	3	HMBS
30	1.71616	0.856	0.979	0.64	3	PRDX2
31	-2.13445	0.856	0.318	0.919	3	ACTG1
32	1.27742	0.852	0.999	0.635	3	BLVRB
33	1.2301	0.85	0.957	0.184	3	HEMGN
34	1.98471	0.82	0.982	0.513	3	HBE1
35	-1.31512	0.804	0.137	0.861	3	PKM
36	1.17652	0.796	1	0.644	3	SLC25A37
37	1.15106	0.794	0.997	0.362	3	ALAS2
38	-1.54384	0.778	0.297	0.89	3	IFITM3
39	1.02228	0.764	0.953	0.446	3	SLC25A39
40	1.01076	0.762	0.877	0.121	3	SLC4A1
41	-1.28185	0.758	0.997	0.996	3	ACTB
42	1.01674	0.756	0.923	0.222	3	HBA1
43	-1.34609	0.694	0.332	0.826	3	TMSB10
44	1.2609	0.688	0.947	0.486	3	HBG1
45	-1.90545	0.684	0.401	0.87	3	TMSB4X
46	-1.06817	0.682	0.256	0.809	3	TPM4
47	-1.74675	0.68	0.083	0.713	3	APOE
48	-2.36266	0.66	0.106	0.709	3	VIM
49	-1.80572	0.596	0.148	0.67	3	TPM1
50	-1.01278	0.584	0.578	0.859	3	PDIA3
51	-1.87763	0.57	0.138	0.641	3	KRT8
52	-1.08975	0.546	0.29	0.71	3	HSPA5
53	1.64729	0.852	0.995	0.598	4	VIM
54	1.01777	0.642	0.836	0.286	4	ID3
55	2.45723	0.968	1	0.798	5	TMSB4X
56	1.82707	0.942	0.992	0.4	5	RGS10
57	2.00271	0.934	0.954	0.056	5	GP9
58	1.77239	0.922	0.967	0.157	5	CMTM5
59	2.76116	0.918	0.934	0.044	5	PF4
60	1.70868	0.906	0.931	0.061	5	LAT
61	1.43605	0.902	0.971	0.179	5	ITGA2B
62	1.82451	0.898	0.915	0.031	5	PLEK
63	1.36937	0.89	0.978	0.169	5	LAPTM5
64	1.45755	0.884	0.917	0.076	5	SRGN
65	1.00228	0.87	0.999	0.907	5	SERF2
66	1.39954	0.86	0.998	0.897	5	OAZ1
67	1.27308	0.858	0.965	0.261	5	FERMT3
68	1.71442	0.85	0.92	0.155	5	THBS1
69	1.33097	0.848	0.951	0.18	5	FCER1G
70	1.14667	0.848	0.893	0.069	5	RAB27B
71	3.81806	0.824	0.83	0.016	5	PPBP
72	1.20985	0.818	0.931	0.317	5	LIMS1
73	1.16643	0.814	0.93	0.314	5	TGFB1
74	1.93368	0.786	0.798	0.021	5	CLEC1B
75	1.29194	0.772	0.786	0.023	5	HCST
76	1.01444	0.772	0.981	0.64	5	MYL12A
77	1.29131	0.748	0.807	0.101	5	TUBA4A
78	1.00223	0.748	0.994	0.802	5	IFITM3
79	-1.00262	0.748	0.895	0.98	5	HNRNPA2B1
80	-1.03093	0.626	1	1	6	FTH1
81	-1.79456	0.588	0.325	0.748	6	KRT18
82	-1.80014	0.538	0.115	0.604	6	KRT8
83	-1.5034	0.506	0.043	0.535	6	KRT19
84	-1.12708	0.48	0.165	0.587	6	MDK
85	-1.57948	0.468	0.278	0.623	6	TPM1
86	-1.11344	0.416	0.429	0.645	6	APOE
87	-1.55865	0.884	0.982	0.998	7	MT-CO2
88	-1.59929	0.878	0.965	0.996	7	MT-CO1
89	-1.25873	0.836	0.96	0.995	7	MT-CO3
90	-1.20836	0.806	0.877	0.984	7	MT-ND4
91	-1.34892	0.778	0.948	0.993	7	MT-CYB
92	1.07622	0.748	0.888	0.249	7	LCP1
93	-1.58004	0.664	0.97	0.994	7	MALAT1
94	-1.47821	0.442	0.028	0.46	7	ALAS2
95	-1.24719	0.438	0.139	0.536	7	NEAT1
96	-1.29203	0.418	0.533	0.687	7	BLVRB
97	-1.35812	0.412	0.002	0.414	7	HBG2
98	1.52311	0.88	0.999	0.477	8	KRT19
99	1.00314	0.76	0.997	0.568	8	S100A11
100	1.80592	0.756	0.858	0.182	8	PTN
101	1.07998	0.752	1	0.55	8	KRT8
102	1.21928	0.744	0.996	0.579	8	TPM1
103	1.04062	0.742	0.915	0.255	8	DSP
104	1.31947	0.672	0.803	0.174	8	IGFBP3
105	1.37298	0.838	1	0.672	9	SLC25A37
106	1.49635	0.834	0.977	0.366	9	HBG2
107	1.15805	0.816	0.977	0.358	9	MYL4
108	1.22932	0.814	0.998	0.412	9	ALAS2
109	1.14014	0.798	1	0.663	9	BLVRB
110	1.32882	0.756	1	0.687	9	HBZ
111	-1.58352	0.65	0.604	0.856	9	ACTG1
112	-1.75592	0.574	0.488	0.829	9	TMSB4X
113	1.10151	0.526	0.731	0.281	9	IGF2.1
114	-1.08323	0.516	0.282	0.678	9	HSPA5
115	-1.91123	0.46	0.325	0.649	9	VIM
116	-1.49408	0.454	0.281	0.622	9	TPM1
117	1.04834	0.436	0.541	0.123	9	CA1
118	-1.08449	0.424	0.075	0.473	9	CD24
119	1.33858	0.786	0.955	0.414	10	ALAS2
120	2.09861	0.776	0.939	0.552	10	HBE1
121	-1.31122	0.762	0.99	0.997	10	ACTB
122	1.07541	0.752	0.937	0.387	10	BTG2
123	1.14903	0.74	1	1	10	FTL
124	-1.82728	0.738	0.401	0.868	10	ACTG1
125	1.39936	0.732	0.955	0.674	10	SLC25A37
126	-1.09556	0.718	0.75	0.953	10	TUBB
127	1.03686	0.696	0.97	0.665	10	BLVRB
128	1.01468	0.684	0.892	0.371	10	GYPB
129	1.29848	0.678	1	0.993	10	MALAT1
130	1.08791	0.67	0.896	0.489	10	SLC25A39
131	1.15111	0.668	0.848	0.281	10	HBA1
132	1.88213	0.656	0.904	0.525	10	HBG1
133	1.12062	0.646	0.84	0.291	10	HMBS
134	-1.08748	0.642	0.773	0.913	10	TUBA1B
135	-1.11846	0.63	0.333	0.796	10	HSP90B1
136	-1.00929	0.618	0.186	0.724	10	PDIA6
137	-1.62771	0.614	0.099	0.663	10	APOE
138	-1.13923	0.596	0.342	0.787	10	TMSB10
139	-1.05618	0.594	0.493	0.842	10	PDIA3
140	-1.34267	0.56	0.057	0.592	10	MDK
141	1.29529	0.552	0.889	0.693	10	HBZ
142	-1.72632	0.546	0.15	0.629	10	TPM1
143	-1.12338	0.544	0.114	0.61	10	MARCKSL1
144	1.19797	0.96	1	0.993	11	RPS14
145	1.17523	0.958	1	0.995	11	RPL32
146	1.28479	0.954	1	0.992	11	RPL12
147	1.10584	0.954	1	0.999	11	RPS12
148	1.12876	0.952	1	0.995	11	RPS23
149	1.15679	0.944	0.999	0.966	11	RPS15A
150	1.16552	0.936	1	0.9	11	RPL35A
151	1.06801	0.936	1	0.996	11	RPS27A
152	1.16765	0.934	0.999	0.934	11	RPL34
153	1.08483	0.922	1	0.988	11	RPS18
154	1.0513	0.918	1	0.961	11	RPL24
155	1.04639	0.918	1	0.949	11	RPS25
156	1.12925	0.916	0.998	0.871	11	RPL39
157	1.07512	0.916	1	0.937	11	RPS28
158	1.13504	0.904	0.998	0.761	11	RPS27
159	1.02129	0.9	0.999	0.937	11	RPL23A
160	2.15553	0.85	0.942	0.31	11	S100A4
161	1.21596	0.82	0.942	0.17	11	LAPTM5
162	1.0883	0.81	0.984	0.399	11	RGS10
163	1.04837	0.804	0.954	0.379	11	C12orf57
164	-1.13745	0.804	0.827	0.985	11	HNRNPA2B1
165	1.08519	0.792	0.931	0.18	11	FCER1G
166	1.05034	0.792	0.956	0.333	11	LYL1
167	1.22339	0.788	0.997	0.797	11	TMSB4X
168	1.0046	0.752	0.918	0.377	11	ZFAS1
169	2.14322	0.928	0.995	0.51	12	NEAT1
170	1.92702	0.912	0.954	0.151	12	CLDN4
171	1.9776	0.91	1	0.719	12	KRT18
172	1.71625	0.908	0.964	0.129	12	HSPB8
173	1.47881	0.902	0.957	0.374	12	CLTB
174	1.99861	0.898	0.982	0.486	12	SQSTM1
175	1.70724	0.878	0.998	0.568	12	KRT8
176	1.9334	0.872	0.989	0.389	12	ANXA1
177	1.39017	0.866	0.998	0.586	12	S100A11
178	1.33582	0.86	0.968	0.314	12	PERP
179	1.43639	0.856	0.929	0.186	12	UPP1
180	-1.37999	0.854	0.392	0.948	12	LDHB
181	1.97434	0.836	0.884	0.131	12	KRT7
182	1.65431	0.836	0.948	0.418	12	BTG1
183	1.22069	0.836	0.884	0.093	12	TINAGL1
184	1.32337	0.83	0.991	0.496	12	EZR
185	1.69422	0.82	0.941	0.29	12	SAT1
186	2.15972	0.818	0.929	0.291	12	FN1
187	1.11662	0.818	0.959	0.438	12	PTTG1IP
188	2.12344	0.816	0.891	0.189	12	HMOX1
189	1.26477	0.812	0.907	0.165	12	EPAS1
190	1.41399	0.806	1	1	12	FTH1
191	1.39494	0.806	0.923	0.298	12	NFKBIA
192	1.21209	0.796	0.957	0.281	12	DSP
193	1.50574	0.786	0.831	0.087	12	ELF3
194	1.29181	0.786	0.929	0.295	12	ATP2B4
195	1.73817	0.884	0.964	0.327	13	ID1
196	1.41699	0.866	0.949	0.284	13	EPCAM
197	1.83572	0.838	0.898	0.179	13	PCAT14
198	1.5063	0.802	0.902	0.199	13	NTS
199	1.47865	0.802	0.904	0.213	13	HAND1
200	1.03469	0.788	0.983	0.495	13	EZR
201	1.13177	0.752	0.938	0.32	13	ID3
202	-1.25195	0.73	1	1	13	FTH1
203	1.01783	0.728	1	0.568	13	KRT8
204	1.29001	0.658	0.745	0.185	13	CLDN10
205	-1.5734	0.588	0.215	0.691	13	BLVRB
206	-4.42955	0.566	0.349	0.711	13	HBZ
207	-1.69485	0.47	0.394	0.695	13	SLC25A37
208	-2.29049	0.448	0.181	0.553	13	HBG1
209	-1.48882	0.446	0.011	0.452	13	ALAS2
210	-1.04134	0.43	0.021	0.447	13	RGS10
211	-3.82969	0.416	0.272	0.579	13	HBE1
212	-1.34745	0.406	0	0.407	13	HBG2
213	-1.56776	0.874	0.997	0.997	14	MT-CO2
214	-1.63339	0.868	0.98	0.995	14	MT-CO1
215	-1.29432	0.83	0.989	0.993	14	MT-CO3
216	-1.21553	0.796	0.924	0.98	14	MT-ND4
217	-1.0675	0.764	0.896	0.97	14	MT-ND1
218	-1.33827	0.76	0.975	0.991	14	MT-CYB
219	-1.05843	0.748	0.955	0.989	14	MT-ATP6
220	-1.26887	0.532	0.997	0.993	14	MALAT1
221	-1.09221	0.412	0.126	0.526	14	NEAT1
222	1.02739	0.726	0.931	0.327	15	GAD1
223	1.27773	0.69	0.96	0.51	15	NEAT1
224	-1.20148	0.67	0.703	0.91	15	TUBA1B
225	1.0873	0.632	0.783	0.229	15	LXN
226	1.07756	0.612	1	0.993	15	MALAT1
227	-1.6361	0.492	0.444	0.731	15	KRT18
228	-1.14257	0.484	0.131	0.573	15	MDK
229	-1.46772	0.48	0.061	0.518	15	KRT19
230	-1.22357	0.462	0.314	0.691	15	PRDX2
231	-1.6804	0.46	0.211	0.585	15	KRT8
232	-1.54269	0.45	0.274	0.611	15	TPM1
233	2.28643	0.954	0.983	0.142	16	CDKN1C
234	3.17896	0.946	0.988	0.301	16	CGA
235	1.77866	0.938	1	0.805	16	HSPB1
236	1.61874	0.928	0.965	0.086	16	CYP11A1
237	2.47459	0.924	0.948	0.087	16	CYP19A1
238	1.89534	0.924	1	0.72	16	KRT18
239	2.3645	0.916	0.938	0.081	16	HOPX
240	1.62787	0.902	0.993	0.487	16	SQSTM1
241	2.34949	0.9	0.951	0.314	16	CTSL
242	1.76834	0.892	0.916	0.051	16	ERVW-1
243	1.51917	0.892	0.96	0.13	16	HSPB8
244	1.73342	0.89	0.968	0.188	16	HMOX1
245	2.10985	0.888	0.916	0.073	16	PGF
246	1.77609	0.888	0.958	0.319	16	NUCB2
247	1.63426	0.878	0.943	0.208	16	HERPUD1
248	2.11093	0.87	0.933	0.213	16	SLC40A1
249	1.4831	0.868	0.948	0.293	16	LYN
250	1.94563	0.862	0.891	0.061	16	KRT23
251	2.15384	0.86	0.904	0.13	16	PHLDA2
252	1.86517	0.856	0.988	0.39	16	ANXA1
253	1.67759	0.852	0.884	0.064	16	MUC15
254	1.36868	0.85	0.874	0.035	16	LCMT1-AS2
255	1.51495	0.848	1	0.821	16	PDIA3
256	1.49735	0.84	0.946	0.501	16	SLC3A2
257	1.62811	0.836	0.941	0.295	16	ATP2B4
258	1.36091	0.836	0.965	0.475	16	ZFP36L1
259	1.33909	0.778	0.917	0.28	17	DSP
260	1.15845	0.732	0.972	0.497	17	KRT19
261	1.51234	0.726	0.846	0.277	17	IFI6
262	1.73667	0.72	0.889	0.291	17	FN1
263	1.20043	0.67	0.822	0.197	17	IGFBP3
264	1.03385	0.666	0.79	0.195	17	GATA3
265	1.06131	0.6	0.663	0.099	17	FOLR1
266	-1.02764	0.654	1	1	18	FTL
267	-1.78464	0.574	0.528	0.815	18	TMSB4X
268	1.08131	0.544	0.736	0.268	18	TAC3
269	-1.72846	0.538	0.135	0.612	18	TPM1
270	1.38505	0.498	0.621	0.165	18	CRHBP
271	-1.47793	0.484	0.048	0.515	18	KRT19
272	-1.42389	0.406	0.551	0.728	18	KRT18
273	-1.51306	0.404	0.278	0.582	18	KRT8
274	-2.39627	0.946	0.828	0.996	19	MT-CO1
275	-2.21077	0.942	0.922	0.998	19	MT-CO2
276	-2.64158	0.934	0.759	0.995	19	MALAT1
277	-1.92668	0.926	0.832	0.995	19	MT-CO3
278	-1.63987	0.906	0.685	0.983	19	MT-ND4
279	-1.91706	0.89	0.797	0.993	19	MT-CYB
280	-1.57877	0.888	0.767	0.989	19	MT-ND4L
281	-1.50489	0.872	0.81	0.991	19	MT-ATP6
282	-1.39399	0.866	0.685	0.972	19	MT-ND1
283	-1.12255	0.802	0.556	0.943	19	MT-ND5
284	-1.13997	0.748	0.504	0.914	19	MT-ND2
285	-1.05544	0.716	0.75	0.975	19	MTRNR2L12
286	-1.40965	0.522	0.004	0.525	19	NEAT1
287	1.1198	0.804	0.998	0.758	20	TMSB10
288	-1.00783	0.718	0.973	0.995	20	MT-CO1
289	-1.42402	0.604	0.969	0.993	20	MALAT1
290	-1.62401	0.422	0.469	0.695	20	SLC25A37
291	1.43487	0.92	0.992	0.36	21	SPTBN1
292	1.55421	0.894	0.981	0.24	21	HAPLN1
293	1.55945	0.874	0.948	0.206	21	FLT1
294	1.58052	0.824	0.994	0.624	21	VIM
295	1.62262	0.812	0.896	0.177	21	PCAT14
296	1.42713	0.796	0.856	0.127	21	KDR
297	1.01044	0.78	0.977	0.446	21	CD99
298	1.59009	0.776	0.852	0.165	21	NRP2
299	1.37485	0.746	0.916	0.319	21	ID3
300	1.32682	0.744	0.81	0.133	21	CD34
301	1.17828	0.742	0.854	0.218	21	IGFBP4
302	1.3178	0.732	0.829	0.192	21	RGS5
303	1.10516	0.73	0.906	0.388	21	EGFL7
304	1.06992	0.72	0.864	0.284	21	SLC20A1
305	1.11821	0.718	0.971	0.482	21	IGFBP2
306	1.34654	0.716	0.8	0.162	21	TFPI
307	1.42867	0.694	0.871	0.328	21	ID1
308	1.22157	0.694	0.837	0.22	21	COL4A1
309	1.00463	0.686	0.797	0.179	21	PRCP
310	1.11608	0.682	0.797	0.154	21	PMP22
311	-1.74718	0.682	0.031	0.696	21	BLVRB
312	1.63772	0.662	0.731	0.118	21	RAMP2
313	-1.06341	0.64	1	1	21	FTH1
314	-4.42629	0.636	0.138	0.717	21	HBZ
315	-1.99555	0.632	0.132	0.702	21	SLC25A37
316	1.61164	0.998	1	0.046	24	PLAUR
317	1.92976	0.996	1	0.063	24	SFN
318	1.29128	0.992	1	0.08	24	INAVA
319	1.08081	0.99	1	0.116	24	TRAPPC6B
320	1.74141	0.988	1	0.128	24	TACSTD2
321	1.54783	0.988	1	0.323	24	DSC2
322	1.22916	0.982	1	0.253	24	SUCO
323	1.11534	0.982	1	0.158	24	ETHE1
324	1.28855	0.978	1	0.05	24	LYPD3
325	1.04477	0.978	1	0.042	24	CCDC80
326	1.06785	0.96	1	0.065	24	TGFBI
327	1.03135	0.96	1	0.476	24	POMP
328	1.65878	0.958	1	0.222	24	PTN
329	1.23347	0.946	1	0.167	24	CLDN4
330	1.13461	0.946	1	0.16	24	ARHGAP29
331	1.22526	0.918	1	0.415	24	BTG2
332	1.06472	0.91	1	0.605	24	TIMP1
333	1.0838	0.898	1	0.499	24	PAFAH1B1
334	-1.30288	0.89	1	0.989	24	NPM1
335	1.00954	0.886	1	0.327	24	PERP
336	1.12675	0.88	1	0.294	24	DSP
337	1.05078	0.814	1	0.335	24	PTTG1
338	-1.86665	0.814	0	0.815	24	IFITM3
339	1.01121	0.78	1	0.681	24	BLVRB
340	-1.4133	0.77	0	0.769	24	PKM
341	2.01412	0.94	0.997	0.301	25	TAGLN
342	1.38194	0.934	0.997	0.548	25	ITGB1
343	1.92782	0.916	0.994	0.627	25	VIM
344	1.56382	0.916	1	0.598	25	TPM1
345	1.71639	0.908	0.994	0.463	25	SPARC
346	1.33007	0.906	1	0.417	25	ANXA2
347	1.2151	0.906	1	0.841	25	ACTG1
348	1.55755	0.9	0.973	0.224	25	COL4A1
349	1.47688	0.9	0.982	0.286	25	MYL9
350	2.00989	0.892	0.994	0.293	25	FN1
351	1.53446	0.872	0.958	0.226	25	PRSS23
352	1.22401	0.87	1	0.505	25	CALD1
353	1.23959	0.868	0.994	0.384	25	TPM2
354	1.36834	0.858	0.949	0.233	25	SFRP1
355	1.09081	0.858	0.997	0.451	25	CD99
356	1.14293	0.854	0.955	0.19	25	NES
357	1.21995	0.852	0.976	0.263	25	UCHL1
358	1.60482	0.85	0.94	0.194	25	SPP1
359	1.23191	0.848	0.982	0.488	25	TUBA1A
360	1.25942	0.846	0.952	0.246	25	ITGAV
361	1.26365	0.842	0.991	0.486	25	IGFBP2
362	1.83146	0.826	0.895	0.146	25	IGFBP7
363	1.05338	0.824	0.931	0.179	25	COL4A2
364	1.43398	0.818	0.919	0.217	25	LGALS1
365	1.0378	0.814	0.958	0.367	25	PFN2
366	1.19555	0.95	1	0.291	26	RERE
367	-1.04712	0.838	1	0.999	26	RPL19
368	-1.02917	0.808	1	0.996	26	RPS27A
369	1.19518	0.804	0.941	0.193	26	PCAT14
370	-1.27696	0.78	0.941	0.997	26	MT-CO2
371	-1.16623	0.758	0.765	0.98	26	MT-ND4
372	-1.07413	0.75	1	0.994	26	MT-CO1
373	-1.047	0.732	0.706	0.969	26	MT-ND1
374	-1.1438	0.672	1	1	26	FTH1
375	1.13286	0.66	0.765	0.223	26	FLT1
376	-1.07089	0.66	1	1	26	FTL
377	-1.01207	0.64	1	0.991	26	MT-CYB
378	-1.5997	0.596	0.176	0.681	26	BLVRB
379	1.10805	0.552	0.647	0.136	26	VAV3
380	-2.32701	0.476	0.118	0.545	26	HBG1
381	-3.97418	0.474	0.471	0.704	26	HBZ
382	-3.88788	0.466	0.176	0.573	26	HBE1
383	-1.48349	0.444	0	0.443	26	ALAS2
384	-1.24599	0.938	1	1	27	EEF1A1
385	-1.2199	0.912	0.988	1	27	RPLP1
386	-1.07686	0.9	0.967	1	27	RPL8
387	-1.16341	0.888	1	1	27	RPL10
388	-1.07105	0.882	0.971	0.999	27	RPS3
389	-1.04872	0.864	0.971	0.998	27	RPL18A
390	-1.71448	0.862	0.951	0.995	27	MT-CO1
391	-1.07381	0.854	0.934	0.999	27	RPL29
392	-1.5314	0.842	0.967	0.997	27	MT-CO2
393	-1.4012	0.828	0.984	1	27	FTL
394	-1.53455	0.824	0.98	1	27	FTH1
395	-1.32999	0.818	0.93	0.994	27	MT-CO3
396	-1.00565	0.806	0.959	0.999	27	RPL19
397	-1.4641	0.8	0.885	0.992	27	MT-CYB
398	-1.24535	0.798	0.82	0.981	27	MT-ND4
399	-1.00661	0.796	0.939	0.997	27	RPS4X
400	-1.13718	0.796	0.955	0.996	27	HSP90AB1
401	-1.13081	0.776	0.865	0.988	27	MT-ND4L
402	-1.00981	0.77	0.955	0.997	27	TPT1
403	-1.00203	0.764	0.984	0.999	27	RPS12
404	-1.00308	0.738	0.971	0.993	27	PTMA
405	-1.01378	0.728	0.783	0.971	27	MT-ND1
406	-1.04581	0.728	0.881	0.99	27	MT-ATP6
407	-1.06268	0.62	0.992	0.996	27	ACTB
408	1.40335	0.586	1	0.993	27	MALAT1
409	2.50339	1	1	0.067	28	DUSP1
410	1.48751	1	1	0.103	28	UBL3
411	2.64224	0.998	1	0.102	28	ELF3
412	1.19008	0.998	1	0.01	28	FOSB
413	2.26181	0.996	1	0.128	28	TACSTD2
414	1.17328	0.996	1	0.024	28	HBEGF
415	2.46462	0.994	1	0.1	28	EDN1
416	1.57688	0.994	1	0.066	28	GADD45B
417	1.89427	0.992	1	0.211	28	RHOB
418	1.22704	0.992	1	0.561	28	SRSF7
419	2.14058	0.99	1	0.16	28	CYR61
420	1.60871	0.99	1	0.251	28	JUNB
421	1.3762	0.99	1	0.064	28	ADAMTS1
422	1.24467	0.99	1	0.041	28	RND3
423	1.88193	0.988	1	0.082	28	CTGF
424	1.26377	0.986	1	0.095	28	NFKBIZ
425	1.46223	0.984	1	0.308	28	PTP4A1
426	2.07531	0.98	1	0.222	28	PTN
427	1.14975	0.978	1	0.614	28	SRSF2
428	1.14138	0.978	1	0.046	28	PLAUR
429	1.64102	0.976	1	0.575	28	CITED2
430	1.15593	0.97	1	0.088	28	ADM
431	1.21096	0.966	1	0.347	28	PPP1R15A
432	1.00622	0.964	1	0.258	28	CCNL1
433	1.24538	0.962	1	0.323	28	DSC2
434	1.03831	0.978	1	0.057	29	ERI2
435	1.45435	0.97	1	0.313	29	MYC
436	1.1194	0.97	1	0.076	29	MRC2
437	1.05071	0.964	1	0.228	29	VAPB
438	1.02831	0.96	1	0.471	29	TMEM9
439	1.06811	0.952	1	0.247	29	CA2
440	1.02285	0.944	1	0.394	29	SUGT1
441	1.11035	0.938	1	0.36	29	SELENBP1
442	1.0119	0.928	1	0.181	29	DNM2
443	1.01817	0.904	1	0.575	29	CITED2
444	-1.22698	0.87	0	0.87	29	PRDX6
445	1.00866	0.858	1	0.273	29	GYPE
446	1.02523	0.826	1	0.216	29	SLC4A1
447	1.39318	0.8	1	0.572	29	HBE1
448	-1.6406	0.764	0	0.764	29	TMSB10
449	-1.08498	0.756	0	0.757	29	CALM2
450	-1.13855	0.722	0	0.721	29	BEX3
451	-1.21463	0.696	0	0.696	29	PDIA6
452	-1.03669	0.688	1	0.919	29	HMGB1
453	-1.01085	0.686	0	0.686	29	EIF5A
454	-1.08407	0.68	0	0.68	29	FXYD5
455	-1.05811	0.67	0.333	0.904	29	OAZ1
456	-1.39627	0.656	0	0.657	29	HSPA5
457	-1.04015	0.632	1	0.93	29	NCL
458	-1.86256	0.612	0.333	0.811	29	TMSB4X
459	1.14985	0.844	1	0.724	30	KRT18
460	1.37511	0.84	0.961	0.31	30	TAGLN
461	1.08767	0.826	0.98	0.596	30	PSAP
462	1.42465	0.824	0.961	0.302	30	FN1
463	1.14612	0.816	0.941	0.295	30	MYL9
464	1.29103	0.8	0.961	0.43	30	CSRP1
465	1.11881	0.776	0.843	0.11	30	FOLR1
466	1.09386	0.77	1	0.576	30	KRT8
467	1.04631	0.764	0.843	0.184	30	FLNB
468	2.28454	0.99	1	0.471	31	SPARC
469	2.16516	0.99	1	0.235	31	COL4A1
470	1.94332	0.988	1	0.29	31	BAMBI
471	1.73938	0.988	1	0.256	31	ITGAV
472	1.68631	0.986	1	0.259	31	NREP
473	2.22445	0.978	1	0.157	31	IGFBP7
474	1.49054	0.978	1	0.323	31	ITM2C
475	1.25287	0.978	1	0.09	31	MMP2
476	2.7254	0.976	1	0.304	31	FN1
477	1.45413	0.976	1	0.147	31	EDIL3
478	1.6611	0.972	1	0.554	31	ITGB1
479	1.38459	0.972	1	0.633	31	APOE
480	1.58241	0.966	1	0.19	31	COL4A2
481	1.59929	0.956	1	0.065	31	TGFBI
482	1.63758	0.95	1	0.29	31	ENC1
483	1.39928	0.948	1	0.254	31	SERPINE2
484	1.28863	0.942	1	0.563	31	MDK
485	1.02172	0.938	1	0.29	31	GRN
486	1.54206	0.934	1	0.143	31	COL1A2
487	1.90527	0.932	1	0.199	31	IGFBP5
488	1.60828	0.932	1	0.604	31	TPM1
489	1.03934	0.926	1	0.196	31	2010-09-01
490	1.11915	0.922	1	0.439	31	LAPTM4A
491	1.75085	0.92	1	0.632	31	VIM
492	1.06909	0.912	1	0.209	31	MLLT11
493	1.22677	0.992	1	0.055	35	AC108752.1
494	1.75879	0.986	1	0.505	35	EZR
495	1.13431	0.984	1	0.046	35	NEDD9
496	1.75629	0.976	1	0.146	35	KRT7
497	1.01607	0.976	1	0.056	35	ITGA2
498	1.16977	0.968	1	0.425	35	TMEM14B
499	1.04385	0.966	1	0.119	35	NABP1
500	1.32365	0.948	1	0.228	35	NLRP2
501	-1.6171	0.942	0	0.942	35	SLC25A5
502	1.13323	0.94	1	0.113	35	RIPOR2
503	1.11035	0.938	1	0.36	35	SELENBP1
504	1.0874	0.93	1	0.102	35	ELF3
505	1.42112	0.928	1	0.211	35	IGFBP3
506	1.43033	0.92	1	0.725	35	KRT18
507	1.18018	0.92	1	0.5	35	PLIN2
508	1.17903	0.918	1	0.303	35	SAT1
509	1.02505	0.918	1	0.225	35	KLF6
510	1.15499	0.906	1	0.496	35	SQSTM1
511	1.01024	0.906	1	0.167	35	CLDN4
512	1.06039	0.896	1	0.351	35	CYB5R1
513	1.29809	0.894	1	0.52	35	NEAT1
514	1.09412	0.89	1	0.342	35	NARF
515	1.30825	0.888	1	0.577	35	KRT8
516	1.09753	0.882	1	0.208	35	GATA3
517	1.44032	0.878	1	0.683	35	PRDX2
518	1.30403	0.962	1	0.138	36	TBX20
519	2.45152	0.948	1	0.119	36	HBB
520	-1.13602	0.608	0.5	0.824	36	PDIA3
521	-1.86395	0.604	0	0.604	36	TPM1
522	2.33573	0.978	1	0.226	38	HAND1
523	2.11177	0.978	1	0.507	38	KRT19
524	2.1692	0.968	1	0.21	38	IGFBP3
525	1.75164	0.966	1	0.603	38	TPM1
526	1.73367	0.96	1	0.31	38	AHNAK
527	1.28831	0.946	1	0.158	38	ARHGAP29
528	1.52837	0.94	1	0.189	38	WLS
529	1.26691	0.938	1	0.191	38	SESN3
530	1.97719	0.926	0.952	0.08	38	GABRP
531	1.50541	0.926	1	0.293	38	DSP
532	1.53002	0.92	1	0.576	38	KRT8
533	1.24764	0.914	1	0.305	38	MPZL1
534	1.03618	0.912	1	0.145	38	CDH1
535	1.29143	0.91	0.952	0.166	38	PALLD
536	1.26906	0.908	1	0.512	38	CALD1
537	1.28876	0.906	1	0.296	38	EPCAM
538	1.07258	0.904	1	0.34	38	ANXA3
539	1.22346	0.888	1	0.424	38	ANXA2
540	1.13631	0.888	0.952	0.118	38	MID1
541	1.29361	0.884	0.952	0.179	38	EPAS1
542	1.23109	0.884	0.976	0.178	38	ABCG2
543	1.20743	0.882	1	0.346	38	CLDN6
544	1.30441	0.878	1	0.563	38	MDK
545	1.03627	0.874	1	0.326	38	PERP
546	1.00575	0.866	0.952	0.128	38	LRRN1
547	1.00104	0.866	0.929	0.115	38	KIAA1217
548	3.00475	0.998	1	0.275	40	TAC3
549	1.56384	0.982	1	0.138	40	TBX20
550	2.84459	0.96	1	0.119	40	HBB
551	1.40799	0.93	1	0.348	40	HIST1H1B
552	1.00347	0.914	1	0.23	40	MYBL2
553	1.18877	0.91	1	0.421	40	HIST1H1E
554	1.09418	0.884	1	0.757	40	CALM2
555	-2.37352	0.812	0	0.811	40	TMSB4X
556	1.08855	0.766	1	0.336	40	HIST1H1A
557	-1.64418	0.626	0.667	0.843	40	ACTG1
558	1.32566	0.614	1	0.517	40	TIMP3
559	-1.86395	0.604	0	0.604	40	TPM1
560	1.51111	0.568	0.667	0.173	40	CRHBP
561	-2.43779	0.544	0	0.545	40	HBG1
562	-1.52831	0.508	0	0.508	40	KRT19
563	-1.11372	0.506	0	0.505	40	EZR
564	-1.00496	0.496	0	0.496	40	SQSTM1
565	-1.78338	0.49	0.167	0.577	40	KRT8
566	-1.14033	0.452	0	0.452	40	CD24
567	-1.61916	0.424	0.667	0.725	40	KRT18
568	-1.22465	0.4	0	0.401	40	ANXA1
569	2.78784	0.996	1	0.095	41	COL1A1
570	2.33827	0.994	1	0.049	41	COL3A1
571	2.25148	0.986	1	0.14	41	COL1A2
572	2.27095	0.984	1	0.155	41	IGFBP7
573	2.25216	0.984	1	0.469	41	SPARC
574	2.29827	0.97	1	0.631	41	VIM
575	1.74226	0.97	0.983	0.066	41	COL5A1
576	1.85057	0.956	1	0.233	41	COL4A1
577	2.45425	0.952	1	0.302	41	FN1
578	1.53159	0.922	0.95	0.063	41	TGFBI
579	1.40383	0.922	0.95	0.088	41	MMP2
580	1.26202	0.91	0.933	0.053	41	COL5A2
581	1.58424	0.904	0.95	0.188	41	COL4A2
582	1.23876	0.89	1	0.553	41	ITGB1
583	1.11587	0.884	1	0.457	41	CD99
584	1.58922	0.868	0.967	0.203	41	SPP1
585	1.33167	0.862	0.967	0.272	41	UCHL1
586	1.22478	0.858	0.917	0.145	41	EDIL3
587	1.06547	0.856	1	0.392	41	MAP1B
588	1.2636	0.852	0.967	0.241	41	SFRP1
589	1.00904	0.824	0.833	0.017	41	FBN1
590	1.18139	0.818	0.967	0.253	41	SERPINE2
591	1.2065	0.816	0.933	0.235	41	PRSS23
592	1.29255	0.778	1	0.603	41	TPM1
593	1.20016	0.778	0.867	0.181	41	DCBLD2
594	1.9774	0.976	1	0.051	42	COL3A1
595	1.53002	0.966	1	0.225	42	KLF6
596	1.60244	0.958	1	0.097	42	COL1A1
597	1.25845	0.932	1	0.182	42	DCBLD2
598	1.30393	0.906	1	0.471	42	SPARC
599	1.26933	0.866	0.923	0.142	42	COL1A2
600	1.02582	0.846	1	0.234	42	COL4A1
601	1.31263	0.844	0.923	0.394	42	SLC38A2
602	1.28822	0.814	0.846	0.055	42	FOS
603	1.15508	0.796	1	0.632	42	VIM
604	1.54612	0.768	0.846	0.205	42	SPP1
605	1.19263	0.752	1	0.517	42	S100A10
606	1.11898	0.746	0.769	0.041	42	RND3
607	1.17447	0.742	0.769	0.064	42	ADAMTS1
608	1.03367	0.742	0.846	0.16	42	CYR61
609	1.25567	0.68	0.692	0.024	42	HBEGF
610	1.04521	0.662	0.692	0.055	42	COL5A2
611	1.03279	0.658	0.769	0.157	42	IGFBP7
612	-1.20411	0.654	0.769	0.906	42	TUBA1B
613	1.284	0.64	0.692	0.095	42	NFKBIZ
614	1.05297	0.62	0.692	0.134	42	ARID5B
615	1.10239	0.566	0.769	0.296	42	BRD2
616	1.03632	0.418	0.846	0.575	42	CITED2
617	1.95456	1	1	0.183	43	CLU
618	1.37813	1	1	0.207	43	STT3A
619	1.63495	0.998	1	0.245	43	S100A13
620	1.44826	0.998	1	0.079	43	SELENOP
621	1.43381	0.998	1	0.024	43	S100A9
622	1.17337	0.998	1	0.028	43	LGALS12
623	1.54091	0.996	1	0.048	43	AQP3
624	1.08716	0.996	1	0.009	43	MPZL2
625	2.7995	0.994	1	0.214	43	NTS
626	1.3432	0.994	1	0.029	43	MRC1
627	2.25297	0.992	1	0.34	43	ID1
628	1.24851	0.992	1	0.037	43	NNMT
629	2.3467	0.988	1	0.161	43	S100A6
630	1.53997	0.988	1	0.347	43	CLDN6
631	1.2256	0.988	1	0.051	43	PLAU
632	1.08372	0.988	1	0.11	43	CANT1
633	1.0714	0.988	1	0.989	43	MT-ATP6
634	1.57308	0.986	1	0.516	43	LY6E
635	1.16449	0.986	1	0.519	43	TMED9
636	1.82141	0.982	1	0.258	43	HAPLN1
637	1.55788	0.98	1	0.22	43	S100A16
638	1.25395	0.978	1	0.104	43	ENG
639	1.87466	0.976	1	0.158	43	IGFBP7
640	1.11302	0.974	1	0.034	43	MT1H
641	1.57034	0.972	1	0.594	43	S100A11
642	1.30669	0.972	1	0.196	43	NQO1
643	2.37625	1	1	0.038	44	PTPN21
644	2.17886	1	1	0.038	44	HSD17B1
645	2.10213	1	1	0.498	44	PNRC1
646	2.46966	0.998	1	0.079	44	NUPR1
647	2.65833	0.996	1	0.1	44	CYP11A1
648	2.48196	0.996	1	0.076	44	S100P
649	2.2706	0.996	1	0.145	44	DDIT3
650	2.24174	0.996	1	0.199	44	UPP1
651	1.70118	0.994	1	0.05	44	CHAC1
652	1.72938	0.992	1	0.151	44	ASNS
653	2.21792	0.988	1	0.263	44	CDKN1A
654	1.99346	0.988	1	0.101	44	ATF3
655	1.70593	0.988	1	0.907	44	UBC
656	1.69865	0.986	1	0.133	44	LGMN
657	2.15886	0.984	1	0.056	44	ERVFRD-1
658	1.78492	0.984	1	1	44	FTL
659	2.08002	0.982	1	0.222	44	GDF15
660	1.7649	0.98	1	0.053	44	TCL1B
661	1.69175	0.98	1	0.508	44	SLC3A2
662	1.50632	0.98	1	0.036	44	LGALS16
663	1.64002	0.978	1	0.398	44	ODC1
664	2.03777	0.976	1	0.201	44	HMOX1
665	1.6292	0.976	1	0.249	44	IFRD1
666	1.90307	0.974	1	0.516	44	TIMP3
667	1.51963	0.974	1	0.104	44	TRIB3
668	5.02237	1	1	0.311	45	CGA
669	3.15058	1	1	0.225	45	MAN1A2
670	3.08999	1	1	0.231	45	FDX1
671	2.00892	1	1	0.4	45	SPCS3
672	2.95536	0.998	1	0.329	45	NUCB2
673	2.61791	0.998	1	0.305	45	ATP2B4
674	2.42504	0.998	1	0.823	45	PDIA3
675	2.33044	0.998	1	0.107	45	TENT5A
676	2.22397	0.998	1	0.482	45	ZFP36L1
677	2.54919	0.996	1	0.099	45	CYP11A1
678	2.46749	0.996	1	0.808	45	HSPB1
679	2.4372	0.996	1	0.305	45	CD55
680	2.01218	0.996	1	0.134	45	SIAH1
681	1.9595	0.996	1	0.039	45	SDC1
682	1.7768	0.996	1	0.039	45	TNFRSF1B
683	1.67727	0.996	1	0.074	45	PDE4DIP
684	2.51232	0.994	1	0.076	45	MUC15
685	2.39265	0.994	1	0.052	45	TCL1B
686	2.00794	0.994	1	0.504	45	EZR
687	1.96801	0.994	1	0.163	45	FAM83D
688	1.75683	0.994	1	0.127	45	DAB2
689	1.32862	0.994	1	0.029	45	INHA
690	2.34241	0.992	1	0.427	45	BTG1
691	2.30812	0.992	1	0.064	45	ERVW-1
692	1.7207	0.992	1	0.315	45	TUSC3
693	1.32319	0.992	1	0.023	45	HSD11B2
694	-3.01871	0.992	0.514	0.998	45	ACTB
695	1.78749	0.984	1	0.065	48	TM4SF1
696	1.25076	0.956	1	0.252	48	SLC44A1
697	1.43147	0.948	1	0.972	48	MTRNR2L12
698	1.56555	0.93	1	0.221	48	LAPTM5
699	1.07401	0.914	1	0.068	48	PPBP
700	1.0038	0.912	1	0.163	48	FCGRT
701	1.18887	0.882	1	0.243	48	GNG11
702	1.38425	0.866	0.917	0.271	48	CLEC11A
703	1.00085	0.858	1	0.605	48	TIMP1
704	1.16485	0.856	1	0.23	48	FCER1G
705	1.18182	0.848	1	0.769	48	B2M
706	-1.16353	0.79	0.917	0.931	48	GSTP1
707	1.22272	0.732	0.75	0.031	48	AL138963.3
708	1.08513	0.728	0.833	0.128	48	DLK1
709	-1.17702	0.654	0.75	0.84	48	STMN1
710	-1.38663	0.564	0	0.564	48	MDK
711	-1.52852	0.508	0	0.508	48	KRT19
712	-1.1139	0.506	0	0.506	48	EZR
713	-1.14051	0.452	0	0.452	48	CD24
714	-1.61938	0.41	0.75	0.725	48	KRT18
715	3.84626	1	1	0.398	50	HBG2
716	3.56041	1	1	0.31	50	HBA1
717	2.32032	0.998	1	0.703	50	HBZ
718	1.84639	0.984	1	0.282	50	HEMGN
719	1.71265	0.98	1	0.972	50	MTRNR2L12
720	1.25873	0.942	1	0.363	50	RPL36A
721	1.67866	0.94	1	0.319	50	HMBS
722	1.27782	0.894	1	0.216	50	SLC4A1
723	-1.33886	0.892	0.769	0.993	50	PFN1
724	1.31032	0.882	1	0.442	50	ALAS2
725	-1.13091	0.872	0.308	0.936	50	RAC1
726	1.00019	0.87	1	0.269	50	FECH
727	2.04873	0.866	1	0.572	50	HBE1
728	1.05819	0.86	1	0.389	50	KLF1
729	-1.45527	0.856	0.231	0.91	50	MT-ND2
730	1.15484	0.844	1	0.51	50	SLC25A39
731	-2.41769	0.844	0	0.844	50	ACTG1
732	1.92554	0.836	1	0.544	50	HBG1
733	1.06243	0.832	1	0.35	50	GYPA
734	1.28897	0.826	1	0.683	50	PRDX2
735	-1.31281	0.818	0.769	0.98	50	MT-ND4
736	-1.86703	0.814	0	0.815	50	IFITM3
737	-1.51149	0.812	0.077	0.835	50	CALM1
738	-2.3738	0.812	0	0.811	50	TMSB4X
739	1.08499	0.8	1	0.39	50	MYL4
740	2.68187	0.998	1	0.097	51	COL1A1
741	1.38872	0.994	1	0.182	51	DCBLD2
742	1.06787	0.994	1	0.024	51	HBEGF
743	1.11142	0.988	1	0.079	51	PHLDB2
744	1.13452	0.986	1	0.05	51	COL11A1
745	1.64891	0.984	1	0.051	51	COL3A1
746	1.41126	0.984	1	0.068	51	CTHRC1
747	1.17672	0.984	1	0.095	51	NFKBIZ
748	1.97006	0.98	1	0.158	51	IGFBP7
749	1.19616	0.98	1	0.077	51	LAYN
750	1.01906	0.978	1	0.055	51	COL5A2
751	1.45695	0.976	1	0.143	51	COL1A2
752	1.1972	0.976	1	0.15	51	SELENOM
753	1.60279	0.97	1	0.471	51	SPARC
754	1.12641	0.968	1	0.05	51	IL32
755	1.01931	0.968	1	0.061	51	FILIP1L
756	1.07403	0.958	1	0.394	51	MAP1B
757	1.40972	0.954	1	0.235	51	COL4A1
758	1.70074	0.952	1	0.199	51	IGFBP5
759	1.69308	0.948	1	0.173	51	CRHBP
760	1.13652	0.934	1	0.693	51	HMGCS1
761	1.55098	0.914	1	0.304	51	FN1
762	1.279	0.912	1	0.205	51	SPP1
763	1.14815	0.814	1	0.632	51	VIM
764	1.13885	0.648	0.667	0.048	51	CXCL12
