## Supplemental Table 6 for "Mapping the biogenesis of forward programmed megakaryocytes from induced pluripotent stem cells"

### Sheet: smartseq-GSEA-monocle
query	significant	p_value	term_size	query_size	intersection_size	precision	recall	term_id	source	term_name	effective_domain_size	source_order	parents	cluster
query_1	TRUE	3.38435e-05	8	22	4	0.181818	0.5	GO:0036388	GO:BP	pre-replicative complex assembly	11595	11130	GO:0006261 GO:0065004	1
query_1	TRUE	3.38435e-05	8	22	4	0.181818	0.5	GO:1902299	GO:BP	pre-replicative complex assembly involved in cell cycle DNA replication	11595	25546	GO:0022402 GO:0036388 GO:0044786	1
query_1	TRUE	3.38435e-05	8	22	4	0.181818	0.5	GO:0006267	GO:BP	pre-replicative complex assembly involved in nuclear cell cycle DNA replication	11595	2313	GO:0033260 GO:1902299	1
query_1	TRUE	0.000238135	12	22	4	0.181818	0.333333	GO:0000727	GO:BP	double-strand break repair via break-induced replication	11595	265	GO:0000724	1
query_1	TRUE	0.000331708	147	22	7	0.318182	0.047619	GO:0006261	GO:BP	DNA-dependent DNA replication	11595	2309	GO:0006260	1
query_1	TRUE	0.000541086	41	22	5	0.227273	0.121951	GO:0006270	GO:BP	DNA replication initiation	11595	2316	GO:0006259 GO:0006261	1
query_1	TRUE	0.000658329	258	22	8	0.363636	0.0310078	GO:0006260	GO:BP	DNA replication	11595	2308	GO:0034645	1
query_1	TRUE	0.000951721	4391	22	21	0.954545	0.00478251	GO:0006139	GO:BP	nucleobase-containing compound metabolic process	11595	2192	GO:0006725 GO:0034641 GO:0044238 GO:0046483 GO:1901360	1
query_1	TRUE	0.00149496	104	22	6	0.272727	0.0576923	GO:0032508	GO:BP	DNA duplex unwinding	11595	8877	GO:0032392	1
query_1	TRUE	0.00158652	4502	22	21	0.954545	0.00466459	GO:0046483	GO:BP	heterocycle metabolic process	11595	14282	GO:0044237	1
query_1	TRUE	0.00178485	4528	22	21	0.954545	0.00463781	GO:0006725	GO:BP	cellular aromatic compound metabolic process	11595	2726	GO:0044237	1
query_1	TRUE	0.00221228	111	22	6	0.272727	0.0540541	GO:0032392	GO:BP	DNA geometric change	11595	8802	GO:0071103	1
query_1	TRUE	0.00255257	307	22	8	0.363636	0.0260586	GO:0071103	GO:BP	DNA conformation change	11595	19388	GO:0051276	1
query_1	TRUE	0.00270779	56	22	5	0.227273	0.0892857	GO:0033260	GO:BP	nuclear DNA replication	11595	9394	GO:0044786	1
query_1	TRUE	0.00295715	5	22	3	0.136364	0.6	GO:1902315	GO:BP	nuclear cell cycle DNA replication initiation	11595	25557	GO:0033260 GO:1902292	1
query_1	TRUE	0.00295715	5	22	3	0.136364	0.6	GO:1902975	GO:BP	mitotic DNA replication initiation	11595	26113	GO:1902315 GO:1902969 GO:1903047	1
query_1	TRUE	0.00295715	5	22	3	0.136364	0.6	GO:1902292	GO:BP	cell cycle DNA replication initiation	11595	25540	GO:0006270 GO:0022402 GO:0044786	1
query_1	TRUE	0.00339907	4673	22	21	0.954545	0.0044939	GO:1901360	GO:BP	organic cyclic compound metabolic process	11595	24676	GO:0071704	1
query_1	TRUE	0.00341515	817	22	11	0.5	0.0134639	GO:0006259	GO:BP	DNA metabolic process	11595	2307	GO:0044260 GO:0090304	1
query_1	TRUE	0.00419147	61	22	5	0.227273	0.0819672	GO:0044786	GO:BP	cell cycle DNA replication	11595	13100	GO:0006261 GO:0022402	1
query_1	TRUE	0.0111787	4954	22	21	0.954545	0.004239	GO:0034641	GO:BP	cellular nitrogen compound metabolic process	11595	10069	GO:0006807 GO:0044237	1
query_1	TRUE	0.0379274	4582	22	20	0.909091	0.00436491	GO:0044249	GO:BP	cellular biosynthetic process	11595	12797	GO:0009058 GO:0044237	1
query_1	TRUE	0.00020201	12	22	4	0.181818	0.333333	GO:0042555	GO:CC	MCM complex	12083	2051	GO:0032991	1
query_1	TRUE	2.54873e-05	23	23	5	0.217391	0.217391	GO:0003688	GO:MF	DNA replication origin binding	12114	418	GO:1990837	1
query_1	TRUE	0.000180781	73	23	6	0.26087	0.0821918	GO:0003678	GO:MF	DNA helicase activity	12114	409	GO:0004386 GO:0008094 GO:0140097	1
query_1	TRUE	0.000402677	150	23	7	0.304348	0.0466667	GO:0004386	GO:MF	helicase activity	12114	1016	GO:0016887	1
query_1	TRUE	0.000626288	4698	23	22	0.956522	0.00468284	GO:1901363	GO:MF	heterocyclic compound binding	12114	11898	GO:0005488	1
query_1	TRUE	0.000764954	4742	23	22	0.956522	0.00463939	GO:0097159	GO:MF	organic cyclic compound binding	12114	10376	GO:0005488	1
query_1	TRUE	0.00146438	103	23	6	0.26087	0.0582524	GO:0008094	GO:MF	DNA-dependent ATPase activity	12114	1979	GO:0016887	1
query_1	TRUE	0.00188079	3254	23	19	0.826087	0.00583897	GO:0003676	GO:MF	nucleic acid binding	12114	407	GO:0097159 GO:1901363	1
query_1	TRUE	0.0446349	183	23	6	0.26087	0.0327869	GO:0140097	GO:MF	catalytic activity, acting on DNA	12114	11774	GO:0003824	1
query_1	TRUE	0.00312991	36	17	5	0.294118	0.138889	KEGG:03030	KEGG	DNA replication	5311	209	KEGG:00000	1
query_1	TRUE	5.9887e-05	781	24	13	0.541667	0.0166453	MIRNA:hsa-miR-193b-3p	MIRNA	hsa-miR-193b-3p	11051	345	MIRNA:000000	1
query_1	TRUE	1.40156e-05	37	19	6	0.315789	0.162162	REAC:R-HSA-176187	REAC	Activation of ATR in response to replication stress	7328	70	REAC:R-HSA-69481	1
query_1	TRUE	0.000637699	32	19	5	0.263158	0.15625	REAC:R-HSA-69190	REAC	DNA strand elongation	7328	411	REAC:R-HSA-69239	1
query_1	TRUE	0.000750375	33	19	5	0.263158	0.151515	REAC:R-HSA-68962	REAC	Activation of the pre-replicative complex	7328	102	REAC:R-HSA-69002 REAC:R-HSA-69206	1
query_1	TRUE	0.000788653	12	19	4	0.210526	0.333333	REAC:R-HSA-176974	REAC	Unwinding of DNA	7328	2318	REAC:R-HSA-69190	1
query_1	TRUE	0.0158491	116	19	6	0.315789	0.0517241	REAC:R-HSA-69239	REAC	Synthesis of DNA	7328	2081	REAC:R-HSA-69242 REAC:R-HSA-69306	1
query_1	TRUE	0.0235602	124	19	6	0.315789	0.0483871	REAC:R-HSA-69306	REAC	DNA Replication	7328	407	REAC:0000000	1
query_1	TRUE	0.0268028	66	19	5	0.263158	0.0757576	REAC:R-HSA-68867	REAC	Assembly of the pre-replicative complex	7328	169	REAC:R-HSA-69002	1
query_1	TRUE	0.0297812	129	19	6	0.315789	0.0465116	REAC:R-HSA-69206	REAC	G1/S Transition	7328	893	REAC:R-HSA-453279	1
query_1	TRUE	0.0311631	68	19	5	0.263158	0.0735294	REAC:R-HSA-68949	REAC	Orc1 removal from chromatin	7328	1468	REAC:R-HSA-69052	1
query_1	TRUE	0.00102167	964	23	12	0.521739	0.0124481	TF:M00739_1	TF	Factor: E2F-4:DP-2; motif: TTTCSCGC; match class: 1	12737	1433	TF:M00739	1
query_1	TRUE	0.0014922	99	23	6	0.26087	0.0606061	GO:0002576	GO:BP	platelet degranulation	11595	1245	GO:0045055 GO:0051649	2
query_1	TRUE	0.0110126	70	24	5	0.208333	0.0714286	GO:0031091	GO:CC	platelet alpha granule	12083	1237	GO:0030141	2
query_1	TRUE	0.00816852	98	20	6	0.3	0.0612245	REAC:R-HSA-114608	REAC	Platelet degranulation	7328	1585	REAC:R-HSA-76005	2
query_1	TRUE	0.0103806	102	20	6	0.3	0.0588235	REAC:R-HSA-76005	REAC	Response to elevated platelet cytosolic Ca2+	7328	1846	REAC:R-HSA-76002	2
query_1	TRUE	0.0355939	206	20	7	0.35	0.0339806	REAC:R-HSA-76002	REAC	Platelet activation, signaling and aggregation	7328	1583	REAC:R-HSA-109582	2
