## Supplemental Table 8 for "Mapping the biogenesis of forward programmed megakaryocytes from induced pluripotent stem cells"

### Sheet: d27-monocle-gsea
Progenitor Monocle GSEA
query	significant	p_value	term_size	query_size	intersection_size	precision	recall	term_id	source	term_name	effective_domain_size	source_order	parents	cluster
query_1	TRUE	0.0114453	7	23	3	0.130435	0.428571	GO:0006267	GO:BP	pre-replicative complex assembly involved in nuclear cell cycle DNA replication	11737	2313	GO:0033260 GO:1902299	2
query_1	TRUE	0.0114453	7	23	3	0.130435	0.428571	GO:0036388	GO:BP	pre-replicative complex assembly	11737	11130	GO:0006261 GO:0065004	2
query_1	TRUE	0.0114453	7	23	3	0.130435	0.428571	GO:1902299	GO:BP	pre-replicative complex assembly involved in cell cycle DNA replication	11737	25546	GO:0022402 GO:0036388 GO:0044786	2
query_1	TRUE	0.0440346	39	23	4	0.173913	0.102564	GO:0006270	GO:BP	DNA replication initiation	11737	2316	GO:0006259 GO:0006261	2
query_1	TRUE	0.00632498	788	23	11	0.478261	0.0139594	MIRNA:hsa-miR-193b-3p	MIRNA	hsa-miR-193b-3p	11147	345	MIRNA:000000	2
query_1	TRUE	8.01249e-10	179	24	11	0.458333	0.0614525	GO:0006612	GO:BP	protein targeting to membrane	11737	2618	GO:0006605 GO:0090150	3
query_1	TRUE	5.47443e-09	296	24	12	0.5	0.0405405	GO:0090150	GO:BP	establishment of protein localization to membrane	11737	21370	GO:0045184 GO:0072657	3
query_1	TRUE	5.98951e-09	95	24	9	0.375	0.0947368	GO:0006614	GO:BP	SRP-dependent cotranslational protein targeting to membrane	11737	2620	GO:0006613 GO:0045047	3
query_1	TRUE	8.78312e-09	99	24	9	0.375	0.0909091	GO:0006613	GO:BP	cotranslational protein targeting to membrane	11737	2619	GO:0006612	3
query_1	TRUE	2.1383e-08	109	24	9	0.375	0.0825688	GO:0045047	GO:BP	protein targeting to ER	11737	13202	GO:0006605 GO:0072599	3
query_1	TRUE	2.9804e-08	113	24	9	0.375	0.079646	GO:0072599	GO:BP	establishment of protein localization to endoplasmic reticulum	11737	20550	GO:0070972 GO:0072594	3
query_1	TRUE	5.58758e-08	121	24	9	0.375	0.0743802	GO:0000184	GO:BP	nuclear-transcribed mRNA catabolic process, nonsense-mediated decay	11737	79	GO:0000956	3
query_1	TRUE	1.85845e-07	138	24	9	0.375	0.0652174	GO:0070972	GO:BP	protein localization to endoplasmic reticulum	11737	19336	GO:0033365	3
query_1	TRUE	1.36799e-06	172	24	9	0.375	0.0523256	GO:0019083	GO:BP	viral transcription	11737	6495	GO:0016032 GO:0019080	3
query_1	TRUE	3.04539e-06	188	24	9	0.375	0.0478723	GO:0019080	GO:BP	viral gene expression	11737	6492	GO:0016032	3
query_1	TRUE	3.04539e-06	188	24	9	0.375	0.0478723	GO:0006413	GO:BP	translational initiation	11737	2437	GO:0006412 GO:0044237	3
query_1	TRUE	4.12415e-06	391	24	11	0.458333	0.028133	GO:0006605	GO:BP	protein targeting	11737	2611	GO:0006886	3
query_1	TRUE	6.09445e-06	537	24	12	0.5	0.0223464	GO:0072657	GO:BP	protein localization to membrane	11737	20566	GO:0034613	3
query_1	TRUE	7.21429e-06	207	24	9	0.375	0.0434783	GO:0000956	GO:BP	nuclear-transcribed mRNA catabolic process	11737	338	GO:0006402	3
query_1	TRUE	0.000740988	350	24	9	0.375	0.0257143	GO:0006402	GO:BP	mRNA catabolic process	11737	2427	GO:0006401 GO:0010629 GO:0016071	3
query_1	TRUE	0.000918175	494	24	10	0.416667	0.0202429	GO:0034655	GO:BP	nucleobase-containing compound catabolic process	11737	10079	GO:0006139 GO:0019439 GO:0044270 GO:0046700 GO:1901361	3
query_1	TRUE	0.00094207	1039	24	13	0.541667	0.012512	GO:0006886	GO:BP	intracellular protein transport	11737	2863	GO:0015031 GO:0034613 GO:0046907	3
query_1	TRUE	0.00102946	1530	24	15	0.625	0.00980392	GO:0044419	GO:BP	interspecies interaction between organisms	11737	12890	GO:0008150	3
query_1	TRUE	0.00144243	518	24	10	0.416667	0.019305	GO:0046700	GO:BP	heterocycle catabolic process	11737	14427	GO:0044248 GO:0046483	3
query_1	TRUE	0.0015238	521	24	10	0.416667	0.0191939	GO:0044270	GO:BP	cellular nitrogen compound catabolic process	11737	12810	GO:0034641 GO:0044248	3
query_1	TRUE	0.00161807	383	24	9	0.375	0.0234987	GO:0006401	GO:BP	RNA catabolic process	11737	2426	GO:0016070 GO:0034655 GO:0044265	3
query_1	TRUE	0.00179289	530	24	10	0.416667	0.0188679	GO:0019439	GO:BP	aromatic compound catabolic process	11737	6730	GO:0006725 GO:0044248	3
query_1	TRUE	0.00237677	546	24	10	0.416667	0.018315	GO:1901361	GO:BP	organic cyclic compound catabolic process	11737	24677	GO:1901360 GO:1901575	3
query_1	TRUE	0.00984748	821	24	11	0.458333	0.0133983	GO:0016032	GO:BP	viral process	11737	5689	GO:0044403	3
query_1	TRUE	0.0115468	2137	24	16	0.666667	0.00748713	GO:0071702	GO:BP	organic substance transport	11737	19848	GO:0006810	3
query_1	TRUE	0.014873	855	24	11	0.458333	0.0128655	GO:0044403	GO:BP	symbiotic process	11737	12878	GO:0044419	3
query_1	TRUE	0.0175271	1883	24	15	0.625	0.00796601	GO:0071705	GO:BP	nitrogen compound transport	11737	19851	GO:0006810	3
query_1	TRUE	0.020043	514	24	9	0.375	0.0175097	GO:0072594	GO:BP	establishment of protein localization to organelle	11737	20545	GO:0033365 GO:0045184	3
query_1	TRUE	0.0261646	1644	24	14	0.583333	0.00851582	GO:0015031	GO:BP	protein transport	11737	5392	GO:0015833 GO:0045184	3
query_1	TRUE	0.0304529	1664	24	14	0.583333	0.00841346	GO:0015833	GO:BP	peptide transport	11737	5545	GO:0042886 GO:0071702	3
query_1	TRUE	0.0338245	1678	24	14	0.583333	0.00834327	GO:0034613	GO:BP	cellular protein localization	11737	10050	GO:0008104 GO:0070727	3
query_1	TRUE	0.0341758	726	24	10	0.416667	0.0137741	GO:0043604	GO:BP	amide biosynthetic process	11737	12533	GO:0043603 GO:0044271	3
query_1	TRUE	0.0359001	1686	24	14	0.583333	0.00830368	GO:0042886	GO:BP	amide transport	11737	12117	GO:0071705	3
query_1	TRUE	0.0364368	1688	24	14	0.583333	0.00829384	GO:0070727	GO:BP	cellular macromolecule localization	11737	19186	GO:0033036 GO:0051641	3
query_1	TRUE	0.0470885	1723	24	14	0.583333	0.00812536	GO:0045184	GO:BP	establishment of protein localization	11737	13274	GO:0008104 GO:0051234	3
query_1	TRUE	1.4838e-08	104	25	9	0.36	0.0865385	GO:0022626	GO:CC	cytosolic ribosome	12237	1034	GO:0005829 GO:0005840	3
query_1	TRUE	2.8157e-06	185	25	9	0.36	0.0486486	GO:0044391	GO:CC	ribosomal subunit	12237	2355	GO:0005840 GO:1990904	3
query_1	TRUE	1.68822e-05	46	25	6	0.24	0.130435	GO:0022627	GO:CC	cytosolic small ribosomal subunit	12237	1035	GO:0015935 GO:0022626	3
query_1	TRUE	2.04655e-05	231	25	9	0.36	0.038961	GO:0005840	GO:CC	ribosome	12237	497	GO:0043232	3
query_1	TRUE	0.000321631	74	25	6	0.24	0.0810811	GO:0015935	GO:CC	small ribosomal subunit	12237	858	GO:0044391	3
query_1	TRUE	4.77827e-07	160	24	9	0.375	0.05625	GO:0003735	GO:MF	structural constituent of ribosome	12279	457	GO:0005198	3
query_1	TRUE	7.62826e-06	433	24	11	0.458333	0.0254042	GO:0005198	GO:MF	structural molecule activity	12279	1712	GO:0003674	3
query_1	TRUE	2.47573e-06	130	17	9	0.529412	0.0692308	KEGG:03010	KEGG	Ribosome	5308	203	KEGG:00000	3
query_1	TRUE	3.63995e-08	87	21	9	0.428571	0.103448	REAC:R-HSA-156902	REAC	Peptide chain elongation	7410	1544	REAC:R-HSA-156842	3
query_1	TRUE	3.63995e-08	87	21	9	0.428571	0.103448	REAC:R-HSA-192823	REAC	Viral mRNA Translation	7410	2341	REAC:R-HSA-168273	3
query_1	TRUE	4.98987e-08	90	21	9	0.428571	0.1	REAC:R-HSA-156842	REAC	Eukaryotic Translation Elongation	7410	780	REAC:R-HSA-72766	3
query_1	TRUE	4.98987e-08	90	21	9	0.428571	0.1	REAC:R-HSA-2408557	REAC	Selenocysteine synthesis	7410	1926	REAC:R-HSA-2408522	3
query_1	TRUE	5.52939e-08	91	21	9	0.428571	0.0989011	REAC:R-HSA-72764	REAC	Eukaryotic Translation Termination	7410	782	REAC:R-HSA-72766	3
query_1	TRUE	6.76567e-08	93	21	9	0.428571	0.0967742	REAC:R-HSA-975956	REAC	Nonsense Mediated Decay (NMD) independent of the Exon Junction Complex (EJC)	7410	1437	REAC:R-HSA-927802	3
query_1	TRUE	1.20691e-07	99	21	9	0.428571	0.0909091	REAC:R-HSA-72689	REAC	Formation of a pool of free 40S subunits	7410	854	REAC:R-HSA-72737	3
query_1	TRUE	1.20691e-07	99	21	9	0.428571	0.0909091	REAC:R-HSA-9633012	REAC	Response of EIF2AK4 (GCN2) to amino acid deficiency	7410	1844	REAC:R-HSA-2262752	3
query_1	TRUE	1.73952e-07	103	21	9	0.428571	0.0873786	REAC:R-HSA-2408522	REAC	Selenoamino acid metabolism	7410	1925	REAC:R-HSA-71291	3
query_1	TRUE	2.929e-07	109	21	9	0.428571	0.0825688	REAC:R-HSA-156827	REAC	L13a-mediated translational silencing of Ceruloplasmin expression	7410	1163	REAC:R-HSA-72613	3
query_1	TRUE	3.1853e-07	110	21	9	0.428571	0.0818182	REAC:R-HSA-72706	REAC	GTP hydrolysis and joining of the 60S ribosomal subunit	7410	916	REAC:R-HSA-72737	3
query_1	TRUE	3.1853e-07	110	21	9	0.428571	0.0818182	REAC:R-HSA-1799339	REAC	SRP-dependent cotranslational protein targeting to membrane	7410	1898	REAC:R-HSA-72766	3
query_1	TRUE	4.07732e-07	113	21	9	0.428571	0.079646	REAC:R-HSA-975957	REAC	Nonsense Mediated Decay (NMD) enhanced by the Exon Junction Complex (EJC)	7410	1436	REAC:R-HSA-927802	3
query_1	TRUE	4.07732e-07	113	21	9	0.428571	0.079646	REAC:R-HSA-927802	REAC	Nonsense-Mediated Decay (NMD)	7410	1438	REAC:R-HSA-8953854	3
query_1	TRUE	5.60728e-07	117	21	9	0.428571	0.0769231	REAC:R-HSA-72737	REAC	Cap-dependent Translation Initiation	7410	281	REAC:R-HSA-72613	3
query_1	TRUE	5.60728e-07	117	21	9	0.428571	0.0769231	REAC:R-HSA-72613	REAC	Eukaryotic Translation Initiation	7410	781	REAC:R-HSA-72766	3
query_1	TRUE	1.27336e-06	128	21	9	0.428571	0.0703125	REAC:R-HSA-168273	REAC	Influenza Viral RNA Transcription and Replication	7410	1060	REAC:R-HSA-168255	3
query_1	TRUE	4.20125e-06	146	21	9	0.428571	0.0616438	REAC:R-HSA-168255	REAC	Influenza Infection	7410	1059	REAC:R-HSA-5663205	3
query_1	TRUE	7.63868e-06	156	21	9	0.428571	0.0576923	REAC:R-HSA-9010553	REAC	Regulation of expression of SLITs and ROBOs	7410	1795	REAC:R-HSA-376176	3
query_1	TRUE	2.75866e-05	180	21	9	0.428571	0.05	REAC:R-HSA-6791226	REAC	Major pathway of rRNA processing in the nucleolus and cytosol	7410	1247	REAC:R-HSA-8868773	3
query_1	TRUE	4.46972e-05	190	21	9	0.428571	0.0473684	REAC:R-HSA-8868773	REAC	rRNA processing in the nucleus and cytosol	7410	2411	REAC:R-HSA-72312	3
query_1	TRUE	5.38114e-05	194	21	9	0.428571	0.0463918	REAC:R-HSA-376176	REAC	Signaling by ROBO receptors	7410	2014	REAC:R-HSA-422475	3
query_1	TRUE	6.74816e-05	199	21	9	0.428571	0.0452261	REAC:R-HSA-72312	REAC	rRNA processing	7410	2409	REAC:R-HSA-8953854	3
query_1	TRUE	7.59916e-05	286	21	10	0.47619	0.034965	REAC:R-HSA-71291	REAC	Metabolism of amino acids and derivatives	7410	1267	REAC:R-HSA-1430728	3
query_1	TRUE	0.000196905	51	21	6	0.285714	0.117647	REAC:R-HSA-72695	REAC	Formation of the ternary complex, and subsequently, the 43S complex	7410	865	REAC:R-HSA-72737	3
query_1	TRUE	0.000437162	58	21	6	0.285714	0.103448	REAC:R-HSA-72702	REAC	Ribosomal scanning and start codon recognition	7410	1861	REAC:R-HSA-72737	3
query_1	TRUE	0.000437162	58	21	6	0.285714	0.103448	REAC:R-HSA-72649	REAC	Translation initiation complex formation	7410	2265	REAC:R-HSA-72662	3
query_1	TRUE	0.000485804	59	21	6	0.285714	0.101695	REAC:R-HSA-72662	REAC	Activation of the mRNA upon binding of the cap-binding complex and eIFs, and subsequent binding to 43S	7410	100	REAC:R-HSA-72737	3
query_1	TRUE	0.00112864	274	21	9	0.428571	0.0328467	REAC:R-HSA-72766	REAC	Translation	7410	2264	REAC:R-HSA-392499	3
query_1	TRUE	0.00138368	510	21	11	0.52381	0.0215686	REAC:R-HSA-2262752	REAC	Cellular responses to stress	7410	312	REAC:R-HSA-8953897	3
query_1	TRUE	0.00153196	515	21	11	0.52381	0.0213592	REAC:R-HSA-8953897	REAC	Cellular responses to external stimuli	7410	311	REAC:0000000	3
query_1	TRUE	0.00295295	418	21	10	0.47619	0.0239234	REAC:R-HSA-422475	REAC	Axon guidance	7410	180	REAC:R-HSA-9675108	3
query_1	TRUE	0.00440789	436	21	10	0.47619	0.0229358	REAC:R-HSA-9675108	REAC	Nervous system development	7410	1414	REAC:R-HSA-1266738	3
query_1	TRUE	0.000154712	1947	15	13	0.866667	0.00667694	GO:0005615	GO:CC	extracellular space	12237	293	GO:0005576 GO:0110165	4
query_1	TRUE	0.00230719	2411	15	13	0.866667	0.00539195	GO:0005576	GO:CC	extracellular region	12237	256	GO:0110165	4
query_1	TRUE	0.00453801	1523	15	11	0.733333	0.00722259	GO:0070062	GO:CC	extracellular exosome	12237	2770	GO:0005615 GO:1903561	4
query_1	TRUE	0.00486147	1533	15	11	0.733333	0.00717547	GO:1903561	GO:CC	extracellular vesicle	12237	4059	GO:0031982 GO:0043230	4
query_1	TRUE	0.00499656	1537	15	11	0.733333	0.0071568	GO:0043230	GO:CC	extracellular organelle	12237	2152	GO:0005576 GO:0043226	4
query_1	TRUE	0.000755114	24	15	4	0.266667	0.166667	GO:0044183	GO:MF	protein folding chaperone	12279	7120	GO:0003674	4
query_1	TRUE	0.0194095	263	15	6	0.4	0.0228137	GO:0031625	GO:MF	ubiquitin protein ligase binding	12279	5140	GO:0044389	4
query_1	TRUE	0.0286506	281	15	6	0.4	0.0213523	GO:0044389	GO:MF	ubiquitin-like protein ligase binding	12279	7131	GO:0019899	4
query_1	TRUE	0.000622665	361	23	9	0.391304	0.0249307	GO:0042060	GO:BP	wound healing	11737	11594	GO:0009611	7
query_1	TRUE	0.00138906	99	23	6	0.26087	0.0606061	GO:0002576	GO:BP	platelet degranulation	11737	1245	GO:0045055 GO:0051649	7
query_1	TRUE	0.00380157	445	23	9	0.391304	0.0202247	GO:0009611	GO:BP	response to wounding	11737	4018	GO:0006950	7
query_1	TRUE	0.013818	243	23	7	0.304348	0.0288066	GO:0007596	GO:BP	blood coagulation	11737	3492	GO:0007599 GO:0042060 GO:0050817	7
query_1	TRUE	0.0150189	246	23	7	0.304348	0.0284553	GO:0050817	GO:BP	coagulation	11737	15479	GO:0032501	7
query_1	TRUE	0.0154382	247	23	7	0.304348	0.0283401	GO:0007599	GO:BP	hemostasis	11737	3495	GO:0050878	7
query_1	TRUE	0.0417917	590	23	9	0.391304	0.0152542	GO:0045055	GO:BP	regulated exocytosis	11737	13210	GO:0006887	7
query_1	TRUE	0.0499234	1017	23	11	0.478261	0.0108161	GO:0001775	GO:BP	cell activation	11737	567	GO:0009987	7
query_1	TRUE	4.36607e-05	454	18	11	0.611111	0.0242291	REAC:R-HSA-109582	REAC	Hemostasis	7410	1000	REAC:0000000	7
query_1	TRUE	0.000536882	206	18	8	0.444444	0.038835	REAC:R-HSA-76002	REAC	Platelet activation, signaling and aggregation	7410	1583	REAC:R-HSA-109582	7
query_1	TRUE	0.00374494	98	18	6	0.333333	0.0612245	REAC:R-HSA-114608	REAC	Platelet degranulation	7410	1585	REAC:R-HSA-76005	7
query_1	TRUE	0.00476388	102	18	6	0.333333	0.0588235	REAC:R-HSA-76005	REAC	Response to elevated platelet cytosolic Ca2+	7410	1846	REAC:R-HSA-76002	7
query_1	TRUE	2.22361e-06	99	17	7	0.411765	0.0707071	GO:0002576	GO:BP	platelet degranulation	11737	1245	GO:0045055 GO:0051649	8
query_1	TRUE	0.000707291	361	17	8	0.470588	0.0221607	GO:0042060	GO:BP	wound healing	11737	11594	GO:0009611	8
query_1	TRUE	0.000745215	1017	17	11	0.647059	0.0108161	GO:0001775	GO:BP	cell activation	11737	567	GO:0009987	8
query_1	TRUE	0.0007629	126	17	6	0.352941	0.047619	GO:0030168	GO:BP	platelet activation	11737	7784	GO:0001775 GO:0007596	8
query_1	TRUE	0.00121908	243	17	7	0.411765	0.0288066	GO:0007596	GO:BP	blood coagulation	11737	3492	GO:0007599 GO:0042060 GO:0050817	8
query_1	TRUE	0.00132683	246	17	7	0.411765	0.0284553	GO:0050817	GO:BP	coagulation	11737	15479	GO:0032501	8
query_1	TRUE	0.00136449	247	17	7	0.411765	0.0283401	GO:0007599	GO:BP	hemostasis	11737	3495	GO:0050878	8
query_1	TRUE	0.00163259	590	17	9	0.529412	0.0152542	GO:0045055	GO:BP	regulated exocytosis	11737	13210	GO:0006887	8
query_1	TRUE	0.00360815	445	17	8	0.470588	0.0179775	GO:0009611	GO:BP	response to wounding	11737	4018	GO:0006950	8
query_1	TRUE	0.00529825	676	17	9	0.529412	0.0133136	GO:0006887	GO:BP	exocytosis	11737	2864	GO:0016192 GO:0032940	8
query_1	TRUE	0.012436	341	17	7	0.411765	0.0205279	GO:0050878	GO:BP	regulation of body fluid levels	11737	15531	GO:0065008	8
query_1	TRUE	0.0360913	51	17	4	0.235294	0.0784314	GO:0019730	GO:BP	antimicrobial humoral response	11737	6993	GO:0006959 GO:0051707	8
query_1	TRUE	0.00199094	69	18	5	0.277778	0.0724638	GO:0031091	GO:CC	platelet alpha granule	12237	1237	GO:0030141	8
query_1	TRUE	0.0280937	47	18	4	0.222222	0.0851064	GO:0031093	GO:CC	platelet alpha granule lumen	12237	1239	GO:0031091 GO:0034774	8
query_1	TRUE	0.0476595	14	18	3	0.166667	0.214286	GO:0045236	GO:MF	CXCR chemokine receptor binding	12279	7229	GO:0042379	8
query_1	TRUE	1.82194e-07	206	17	10	0.588235	0.0485437	REAC:R-HSA-76002	REAC	Platelet activation, signaling and aggregation	7410	1583	REAC:R-HSA-109582	8
query_1	TRUE	1.79633e-05	454	17	11	0.647059	0.0242291	REAC:R-HSA-109582	REAC	Hemostasis	7410	1000	REAC:0000000	8
query_1	TRUE	0.00252347	98	17	6	0.352941	0.0612245	REAC:R-HSA-114608	REAC	Platelet degranulation	7410	1585	REAC:R-HSA-76005	8
query_1	TRUE	0.00321156	102	17	6	0.352941	0.0588235	REAC:R-HSA-76005	REAC	Response to elevated platelet cytosolic Ca2+	7410	1846	REAC:R-HSA-76002	8
query_1	TRUE	0.000230214	1523	23	15	0.652174	0.00984898	GO:0070062	GO:CC	extracellular exosome	12237	2770	GO:0005615 GO:1903561	9
query_1	TRUE	0.000252324	1533	23	15	0.652174	0.00978474	GO:1903561	GO:CC	extracellular vesicle	12237	4059	GO:0031982 GO:0043230	9
query_1	TRUE	0.000261704	1537	23	15	0.652174	0.00975927	GO:0043230	GO:CC	extracellular organelle	12237	2152	GO:0005576 GO:0043226	9
query_1	TRUE	0.000501672	367	23	9	0.391304	0.0245232	GO:0005925	GO:CC	focal adhesion	12237	567	GO:0030055	9
query_1	TRUE	0.000551346	371	23	9	0.391304	0.0242588	GO:0030055	GO:CC	cell-substrate junction	12237	1046	GO:0070161	9
query_1	TRUE	0.00690418	1947	23	15	0.652174	0.00770416	GO:0005615	GO:CC	extracellular space	12237	293	GO:0005576 GO:0110165	9
query_1	TRUE	0.0344797	433	23	8	0.347826	0.0184758	GO:0005198	GO:MF	structural molecule activity	12279	1712	GO:0003674	9
query_1	TRUE	0.00126967	677	17	11	0.647059	0.0162482	REAC:R-HSA-1266738	REAC	Developmental Biology	7410	670	REAC:0000000	9
query_1	TRUE	0.00430969	418	17	9	0.529412	0.0215311	REAC:R-HSA-422475	REAC	Axon guidance	7410	180	REAC:R-HSA-9675108	9
query_1	TRUE	0.00620611	436	17	9	0.529412	0.0206422	REAC:R-HSA-9675108	REAC	Nervous system development	7410	1414	REAC:R-HSA-1266738	9
query_1	TRUE	1.32538e-17	134	14	12	0.857143	0.0895522	GO:0006119	GO:BP	oxidative phosphorylation	11737	2175	GO:0006091 GO:0016310 GO:0046034	12
query_1	TRUE	3.23699e-14	94	14	10	0.714286	0.106383	GO:0042775	GO:BP	mitochondrial ATP synthesis coupled electron transport	11737	12041	GO:0042773	12
query_1	TRUE	3.61668e-14	95	14	10	0.714286	0.105263	GO:0042773	GO:BP	ATP synthesis coupled electron transport	11737	12039	GO:0006119 GO:0022904	12
query_1	TRUE	5.46125e-14	263	14	12	0.857143	0.0456274	GO:0046034	GO:BP	ATP metabolic process	11737	13856	GO:0008152	12
query_1	TRUE	2.01484e-13	112	14	10	0.714286	0.0892857	GO:0022904	GO:BP	respiratory electron transport chain	11737	7672	GO:0022900 GO:0045333	12
query_1	TRUE	9.05715e-12	162	14	10	0.714286	0.0617284	GO:0022900	GO:BP	electron transport chain	11737	7671	GO:0006091 GO:0055114	12
query_1	TRUE	1.88081e-11	174	14	10	0.714286	0.0574713	GO:0045333	GO:BP	cellular respiration	11737	13338	GO:0015980	12
query_1	TRUE	2.82952e-11	440	14	12	0.857143	0.0272727	GO:0006091	GO:BP	generation of precursor metabolites and energy	11737	2150	GO:0044237	12
query_1	TRUE	4.73684e-10	239	14	10	0.714286	0.041841	GO:0015980	GO:BP	energy derivation by oxidation of organic compounds	11737	5672	GO:0006091 GO:0055114	12
query_1	TRUE	1.34533e-08	120	14	8	0.571429	0.0666667	GO:1902600	GO:BP	proton transmembrane transport	11737	25784	GO:0015672 GO:0098662	12
query_1	TRUE	3.16434e-07	5	14	4	0.285714	0.8	GO:0015990	GO:BP	electron transport coupled proton transport	11737	5682	GO:0015988	12
query_1	TRUE	3.16434e-07	5	14	4	0.285714	0.8	GO:0015988	GO:BP	energy coupled proton transmembrane transport, against electrochemical gradient	11737	5680	GO:1902600	12
query_1	TRUE	1.03978e-06	54	14	6	0.428571	0.111111	GO:0006120	GO:BP	mitochondrial electron transport, NADH to ubiquinone	11737	2176	GO:0022904 GO:0042775	12
query_1	TRUE	2.36206e-05	303	14	8	0.571429	0.0264026	GO:0015672	GO:BP	monovalent inorganic cation transport	11737	5399	GO:0006812	12
query_1	TRUE	5.9232e-05	776	14	10	0.714286	0.0128866	GO:0055114	GO:BP	oxidation-reduction process	11737	16956	GO:0008152	12
query_1	TRUE	0.000463894	66	14	5	0.357143	0.0757576	GO:0032981	GO:BP	mitochondrial respiratory chain complex I assembly	11737	9237	GO:0010257 GO:0033108	12
query_1	TRUE	0.000463894	66	14	5	0.357143	0.0757576	GO:0010257	GO:BP	NADH dehydrogenase complex assembly	11737	4550	GO:0034622	12
query_1	TRUE	0.000628684	459	14	8	0.571429	0.0174292	GO:0098662	GO:BP	inorganic cation transmembrane transport	11737	22225	GO:0098655 GO:0098660	12
query_1	TRUE	0.000717522	1841	14	12	0.857143	0.0065182	GO:0016310	GO:BP	phosphorylation	11737	5827	GO:0006796	12
query_1	TRUE	0.00119095	498	14	8	0.571429	0.0160643	GO:0098660	GO:BP	inorganic ion transmembrane transport	11737	22223	GO:0034220	12
query_1	TRUE	0.0012367	80	14	5	0.357143	0.0625	GO:0009060	GO:BP	aerobic respiration	11737	3698	GO:0045333	12
query_1	TRUE	0.00182609	526	14	8	0.571429	0.0152091	GO:0098655	GO:BP	cation transmembrane transport	11737	22218	GO:0006812 GO:0034220	12
query_1	TRUE	0.00422466	102	14	5	0.357143	0.0490196	GO:0033108	GO:BP	mitochondrial respiratory chain complex assembly	11737	9317	GO:0007005 GO:0034622	12
query_1	TRUE	0.0160373	696	14	8	0.571429	0.0114943	GO:0006812	GO:BP	cation transport	11737	2802	GO:0006811	12
query_1	TRUE	0.0165778	699	14	8	0.571429	0.0114449	GO:0034220	GO:BP	ion transmembrane transport	11737	9843	GO:0006811 GO:0055085	12
query_1	TRUE	0.0271839	2517	14	12	0.857143	0.00476758	GO:0006796	GO:BP	phosphate-containing compound metabolic process	11737	2786	GO:0006793	12
query_1	TRUE	0.0300533	2539	14	12	0.857143	0.00472627	GO:0006793	GO:BP	phosphorus metabolic process	11737	2783	GO:0044237	12
query_1	TRUE	0.0350122	506	14	7	0.5	0.013834	GO:0007005	GO:BP	mitochondrion organization	11737	2962	GO:0006996	12
query_1	TRUE	2.98538e-15	78	14	10	0.714286	0.128205	GO:0098803	GO:CC	respiratory chain complex	12237	3666	GO:0070469 GO:0098796	12
query_1	TRUE	2.13481e-14	94	14	10	0.714286	0.106383	GO:0070469	GO:CC	respirasome	12237	2852	GO:0016020 GO:0110165	12
query_1	TRUE	8.50728e-13	134	14	10	0.714286	0.0746269	GO:0098800	GO:CC	inner mitochondrial membrane protein complex	12237	3664	GO:0005743 GO:0098796 GO:0098798	12
query_1	TRUE	2.13787e-11	448	14	12	0.857143	0.0267857	GO:0005743	GO:CC	mitochondrial inner membrane	12237	407	GO:0019866 GO:0031966	12
query_1	TRUE	7.48179e-11	497	14	12	0.857143	0.0241449	GO:0019866	GO:CC	organelle inner membrane	12237	1000	GO:0031090 GO:0031967	12
query_1	TRUE	3.92713e-10	831	14	13	0.928571	0.0156438	GO:0098796	GO:CC	membrane protein complex	12237	3660	GO:0016020 GO:0032991	12
query_1	TRUE	4.60647e-10	83	14	8	0.571429	0.0963855	GO:0005746	GO:CC	mitochondrial respirasome	12237	410	GO:0005743 GO:0070469	12
query_1	TRUE	6.02714e-10	255	14	10	0.714286	0.0392157	GO:0098798	GO:CC	mitochondrial protein complex	12237	3662	GO:0005739 GO:0032991	12
query_1	TRUE	1.75309e-09	646	14	12	0.857143	0.0185759	GO:0031966	GO:CC	mitochondrial membrane	12237	1459	GO:0005740 GO:0031090	12
query_1	TRUE	2.34165e-09	101	14	8	0.571429	0.0792079	GO:1990204	GO:CC	oxidoreductase complex	12237	4198	GO:1902494	12
query_1	TRUE	4.00035e-09	692	14	12	0.857143	0.017341	GO:0005740	GO:CC	mitochondrial envelope	12237	404	GO:0005739 GO:0031967	12
query_1	TRUE	4.40028e-07	49	14	6	0.428571	0.122449	GO:0045271	GO:CC	respiratory chain complex I	12237	2500	GO:0030964 GO:0098803	12
query_1	TRUE	4.40028e-07	49	14	6	0.428571	0.122449	GO:0030964	GO:CC	NADH dehydrogenase complex	12237	1204	GO:0098796 GO:1990204	12
query_1	TRUE	4.40028e-07	49	14	6	0.428571	0.122449	GO:0005747	GO:CC	mitochondrial respiratory chain complex I	12237	411	GO:0005746 GO:0045271 GO:0098800	12
query_1	TRUE	7.60215e-07	1074	14	12	0.857143	0.0111732	GO:0031967	GO:CC	organelle envelope	12237	1460	GO:0031975 GO:0043227 GO:0043229	12
query_1	TRUE	7.60215e-07	1074	14	12	0.857143	0.0111732	GO:0031975	GO:CC	envelope	12237	1467	GO:0110165	12
query_1	TRUE	1.91265e-05	1410	14	12	0.857143	0.00851064	GO:0005739	GO:CC	mitochondrion	12237	403	GO:0005737 GO:0043231	12
query_1	TRUE	4.8763e-05	2785	14	14	1	0.00502693	GO:0031090	GO:CC	organelle membrane	12237	1236	GO:0016020 GO:0043227	12
query_1	TRUE	0.000290822	3163	14	14	1	0.00442618	GO:0016021	GO:CC	integral component of membrane	12237	869	GO:0031224	12
query_1	TRUE	0.000400535	3236	14	14	1	0.00432633	GO:0031224	GO:CC	intrinsic component of membrane	12237	1256	GO:0016020 GO:0110165	12
query_1	TRUE	0.000926548	27	14	4	0.285714	0.148148	GO:0070069	GO:CC	cytochrome complex	12237	2775	GO:0032991	12
query_1	TRUE	0.0269029	15	14	3	0.214286	0.2	GO:0045277	GO:CC	respiratory chain complex IV	12237	2506	GO:0005622 GO:0070069 GO:0098803	12
query_1	TRUE	2.51668e-07	45	14	6	0.428571	0.133333	GO:0003954	GO:MF	NADH dehydrogenase activity	12279	636	GO:0016651	12
query_1	TRUE	2.51668e-07	45	14	6	0.428571	0.133333	GO:0008137	GO:MF	NADH dehydrogenase (ubiquinone) activity	12279	2012	GO:0050136	12
query_1	TRUE	2.51668e-07	45	14	6	0.428571	0.133333	GO:0050136	GO:MF	NADH dehydrogenase (quinone) activity	12279	8612	GO:0003954 GO:0016655	12
query_1	TRUE	1.11373e-06	57	14	6	0.428571	0.105263	GO:0016655	GO:MF	oxidoreductase activity, acting on NAD(P)H, quinone or similar compound as acceptor	12279	3666	GO:0016651	12
query_1	TRUE	1.8199e-06	570	14	10	0.714286	0.0175439	GO:0016491	GO:MF	oxidoreductase activity	12279	3583	GO:0003824	12
query_1	TRUE	2.0071e-05	91	14	6	0.428571	0.0659341	GO:0016651	GO:MF	oxidoreductase activity, acting on NAD(P)H	12279	3663	GO:0016491	12
query_1	TRUE	0.00262343	97	14	5	0.357143	0.0515464	GO:0015078	GO:MF	proton transmembrane transporter activity	12279	2933	GO:0015077	12
query_1	TRUE	6.51911e-15	120	13	12	0.923077	0.1	KEGG:00190	KEGG	Oxidative phosphorylation	5308	19	KEGG:00000	12
query_1	TRUE	4.20791e-12	202	13	12	0.923077	0.0594059	KEGG:04714	KEGG	Thermogenesis	5308	325	KEGG:00000	12
query_1	TRUE	9.58843e-12	216	13	12	0.923077	0.0555556	KEGG:05012	KEGG	Parkinson disease	5308	386	KEGG:00000	12
query_1	TRUE	1.58229e-11	225	13	12	0.923077	0.0533333	KEGG:05020	KEGG	Prion disease	5308	390	KEGG:00000	12
query_1	TRUE	8.85701e-11	259	13	12	0.923077	0.046332	KEGG:05016	KEGG	Huntington disease	5308	388	KEGG:00000	12
query_1	TRUE	4.1556e-10	294	13	12	0.923077	0.0408163	KEGG:05010	KEGG	Alzheimer disease	5308	385	KEGG:00000	12
query_1	TRUE	7.03603e-10	307	13	12	0.923077	0.0390879	KEGG:05014	KEGG	Amyotrophic lateral sclerosis	5308	387	KEGG:00000	12
query_1	TRUE	0.0027916	99	13	6	0.461538	0.0606061	KEGG:04723	KEGG	Retrograde endocannabinoid signaling	5308	329	KEGG:00000	12
query_1	TRUE	0.00354387	1111	13	12	0.923077	0.0108011	KEGG:01100	KEGG	Metabolic pathways	5308	179	KEGG:00000	12
query_1	TRUE	2.67592e-05	460	14	9	0.642857	0.0195652	MIRNA:hsa-let-7c-5p	MIRNA	hsa-let-7c-5p	11147	9	MIRNA:000000	12
query_1	TRUE	0.00385456	550	14	8	0.571429	0.0145455	MIRNA:hsa-let-7e-5p	MIRNA	hsa-let-7e-5p	11147	13	MIRNA:000000	12
query_1	TRUE	0.0104707	234	14	6	0.428571	0.025641	MIRNA:hsa-miR-296-3p	MIRNA	hsa-miR-296-3p	11147	479	MIRNA:000000	12
query_1	TRUE	4.79014e-14	120	13	11	0.846154	0.0916667	REAC:R-HSA-163200	REAC	Respiratory electron transport, ATP synthesis by chemiosmotic coupling, and heat production by uncoupling proteins.	7410	1842	REAC:R-HSA-1428517	12
query_1	TRUE	1.7945e-12	165	13	11	0.846154	0.0666667	REAC:R-HSA-1428517	REAC	The citric acid (TCA) cycle and respiratory electron transport	7410	2203	REAC:R-HSA-1430728	12
query_1	TRUE	3.52142e-10	100	13	9	0.692308	0.09	REAC:R-HSA-611105	REAC	Respiratory electron transport	7410	1841	REAC:R-HSA-163200	12
query_1	TRUE	0.00115093	55	13	5	0.384615	0.0909091	REAC:R-HSA-6799198	REAC	Complex I biogenesis	7410	355	REAC:R-HSA-611105	12
query_1	TRUE	4.27317e-07	519	14	10	0.714286	0.0192678	TF:M08320	TF	Factor: GCMa:HOXB13; motif: RTGCGGGTMATAAAN	12944	2922	TF:M00000	12
query_1	TRUE	1.77767e-06	1220	14	12	0.857143	0.00983607	TF:M00137_1	TF	Factor: Oct-1; motif: NNNRTAATNANNN; match class: 1	12944	5849	TF:M00137	12
query_1	TRUE	6.55863e-06	32	14	5	0.357143	0.15625	TF:M08331	TF	Factor: GCMb:FOXI1; motif: RTAAATANGGGNN	12944	2958	TF:M00000	12
query_1	TRUE	7.73375e-05	16	14	4	0.285714	0.25	TF:M08320_1	TF	Factor: GCMa:HOXB13; motif: RTGCGGGTMATAAAN; match class: 1	12944	2923	TF:M08320	12
query_1	TRUE	0.00020537	20	14	4	0.285714	0.2	TF:M04043	TF	Factor: MYBL1; motif: ACCGTTAACSGY	12944	5106	TF:M00000	12
query_1	TRUE	0.000586843	307	14	7	0.5	0.0228013	TF:M08319	TF	Factor: GCMa:HOXA13; motif: RTGCGGGTAATAAA	12944	2918	TF:M00000	12
query_1	TRUE	0.000719901	1517	14	11	0.785714	0.00725115	TF:M01013	TF	Factor: ipf1; motif: TSNGYCATTANNNNC	12944	4070	TF:M00000	12
query_1	TRUE	0.00100117	29	14	4	0.285714	0.137931	TF:M05958	TF	Factor: ZNF286; motif: NTTGGCGGATGM	12944	9400	TF:M00000	12
query_1	TRUE	0.00100535	6	14	3	0.214286	0.5	TF:M08704_1	TF	Factor: GCMa:HOXA2; motif: RTRNGGGYNTAATNN; match class: 1	12944	2921	TF:M08704	12
query_1	TRUE	0.00142765	2153	14	12	0.857143	0.00557362	TF:M02115	TF	Factor: Prx2; motif: TYAWAKTAA	12944	6710	TF:M00000	12
query_1	TRUE	0.00165965	199	14	6	0.428571	0.0301508	TF:M08704	TF	Factor: GCMa:HOXA2; motif: RTRNGGGYNTAATNN	12944	2920	TF:M00000	12
query_1	TRUE	0.00198797	2215	14	12	0.857143	0.00541761	TF:M00023	TF	Factor: HOXA5; motif: TGCNHNCWYCCYCATTAKTGNDCNMNHYCN	12944	3478	TF:M00000	12
query_1	TRUE	0.00260295	1262	14	10	0.714286	0.00792393	TF:M04318	TF	Factor: EN2; motif: NNYAATTANN	12944	1832	TF:M00000	12
query_1	TRUE	0.00274623	384	14	7	0.5	0.0182292	TF:M08326	TF	Factor: GCMb:Prrxl1; motif: ATRCGGGTNATTAN	12944	2950	TF:M00000	12
query_1	TRUE	0.00292925	910	14	9	0.642857	0.00989011	TF:M07124	TF	Factor: AML3; motif: KNKNTYTGTGGTTTK	12944	7036	TF:M00000	12
query_1	TRUE	0.00309421	38	14	4	0.285714	0.105263	TF:M05660	TF	Factor: ZNF286B; motif: NTTGGCGGATGM	12944	9394	TF:M00000	12
query_1	TRUE	0.00361928	633	14	8	0.571429	0.0126382	TF:M10704_1	TF	Factor: HoxA5; motif: RTCATTAN; match class: 1	12944	3577	TF:M10704	12
query_1	TRUE	0.0042144	9	14	3	0.214286	0.333333	TF:M10611_1	TF	Factor: Dlx-5; motif: NYAATTAN; match class: 1	12944	1219	TF:M10611	12
query_1	TRUE	0.00452527	413	14	7	0.5	0.0169492	TF:M11594	TF	Factor: GCMa; motif: ATGNGGGYR	12944	2942	TF:M00000	12
query_1	TRUE	0.00694835	4195	14	14	1	0.00333731	TF:M00137	TF	Factor: Oct-1; motif: NNNRTAATNANNN	12944	5848	TF:M00000	12
query_1	TRUE	0.0074941	1014	14	9	0.642857	0.00887574	TF:M00489	TF	Factor: Nkx6-2; motif: NWADTAAWTANN	12944	5620	TF:M00000	12
query_1	TRUE	0.00813434	260	14	6	0.428571	0.0230769	TF:M00023_1	TF	Factor: HOXA5; motif: TGCNHNCWYCCYCATTAKTGNDCNMNHYCN; match class: 1	12944	3479	TF:M00023	12
query_1	TRUE	0.00913052	1927	14	11	0.785714	0.00570835	TF:M04450_1	TF	Factor: VSX1; motif: NGCYAATTRNN; match class: 1	12944	8545	TF:M04450	12
query_1	TRUE	0.0121342	740	14	8	0.571429	0.0108108	TF:M10701_1	TF	Factor: HOXB5; motif: GTCATTAN; match class: 1	12944	3715	TF:M10701	12
query_1	TRUE	0.0193105	2069	14	11	0.785714	0.00531658	TF:M07428	TF	Factor: Six-3; motif: NWBTAATNYYWN	12944	7200	TF:M00000	12
query_1	TRUE	0.0204695	304	14	6	0.428571	0.0197368	TF:M12285_1	TF	Factor: ZNF647; motif: NTAGGCCTAN; match class: 1	12944	10367	TF:M12285	12
query_1	TRUE	0.0306491	1194	14	9	0.642857	0.00753769	TF:M01351	TF	Factor: hoxa9; motif: NCGGYCATWAAAWTANW	12944	3600	TF:M00000	12
query_1	TRUE	0.0359526	1660	14	10	0.714286	0.0060241	TF:M04312	TF	Factor: EMX1; motif: NNTAATTANN	12944	1798	TF:M00000	12
query_1	TRUE	0.0373048	2203	14	11	0.785714	0.00499319	TF:M04324	TF	Factor: GBX2; motif: NNYAATTANN	12944	2884	TF:M00000	12
query_1	TRUE	0.0386899	175	14	5	0.357143	0.0285714	TF:M08771_1	TF	Factor: HOXA4; motif: RYCATTRN; match class: 1	12944	3567	TF:M08771	12
query_1	TRUE	0.0435587	1244	14	9	0.642857	0.00723473	TF:M10600_1	TF	Factor: Dlx-7; motif: NTCRTTAN; match class: 1	12944	1207	TF:M10600	12
query_1	TRUE	0.0445091	347	14	6	0.428571	0.0172911	TF:M11620	TF	Factor: Sox-14; motif: CCGAACAATN	12944	7356	TF:M00000	12
query_1	TRUE	0.0455772	1702	14	10	0.714286	0.00587544	TF:M00456_1	TF	Factor: FAC1; motif: NNNCAMAACACRNA; match class: 1	12944	2273	TF:M00456	12
